# Gene prediction in heterogeneous cancer tissues and establishment of Least Absolute Shrinking and Selection Operator model of lung squamous cell carcinoma

**DOI:** 10.1101/737866

**Authors:** Ateeq Muhammed Khaliq, SharathChandra Rg, Meenakshi Rajamohan

## Abstract

**Background:** This study is aimed to establish a Least Absolute Shrinking and Selection Operator (LASSO) model based on tumor heterogeneity to predict the best features of LUSC in various cancer subtypes.

**Methods:** The RNASeq data of 505 LUSC cancer samples were downloaded from the TCGA database. Subsequent to the identification of differentially expressed genes (DEGs), the samples were divided into two subtypes based on the consensus clustering method. The subtypes were estimated with the abundance of immune and non-immune stromal cell populations which infiltrated tissue. LASSO model was established to predict each subtype’s best genes. Enrichment pathway analysis was then carried out. Finally, the validity of the LUSC model for identifying features was established by the survival analysis.

**Results:** 240 and 262 samples were clustered in Subtype-1 and Subtype-2 groups respectively. DEG analysis was performed on each subtype. A standard cutoff was applied and in total, 4586 genes were upregulated and 1495 were downregulated in case of subtype-1 and 5016 genes were upregulated and 3224 were downregulated in case of subtype-2. LASSO model was established to predict the best features from each subtypes, 49 and 34 most relevant genes were selected in subtype-1 and subtype-2. The abundance of tissue-infiltrates analysis distinguished the subtypes based on the expression pattern of immune infiltrates. Survival analysis showed that this model could effectively predict the best and distinct features in cancer subtypes.

**Discussion:** This study suggests that the unsupervised clustering and LASSO model-based feature selection can be effectively used to predict relevant genes which might play an important role in cancer diagnosis.
