## Supplementary material for "Gene prediction in heterogeneous cancer tissues and establishment of Least Absolute Shrinking and Selection Operator model of lung squamous cell carcinoma": Table S1

Subtype-1 Samples	Condition
TCGA-77-8007-11A-01R-2187-07	Normal
TCGA-56-8309-11A-01R-2296-07	Normal
TCGA-22-5482-11A-01R-1635-07	Normal
TCGA-92-7340-11A-01R-2045-07	Normal
TCGA-77-7142-11A-01R-2045-07	Normal
TCGA-34-8454-11A-01R-2326-07	Normal
TCGA-77-7337-11A-01R-2045-07	Normal
TCGA-33-6737-11A-01R-1820-07	Normal
TCGA-58-8386-11A-01R-2296-07	Normal
TCGA-43-7658-11A-01R-2125-07	Normal
TCGA-77-7138-11A-01R-2045-07	Normal
TCGA-56-7730-11A-01R-2125-07	Normal
TCGA-22-5472-11A-11R-1635-07	Normal
TCGA-22-5471-11A-01R-1635-07	Normal
TCGA-77-7335-11A-01R-2045-07	Normal
TCGA-22-5483-11A-11R-1820-07	Normal
TCGA-56-8082-11A-01R-2247-07	Normal
TCGA-22-5478-11A-11R-1635-07	Normal
TCGA-34-7107-11A-01R-1949-07	Normal
TCGA-56-7823-11A-01R-2247-07	Normal
TCGA-22-5491-11A-01R-1858-07	Normal
TCGA-85-7710-11A-01R-2125-07	Normal
TCGA-56-7580-11A-01R-2045-07	Normal
TCGA-56-8623-11A-01R-A28V-07	Normal
TCGA-56-8201-11A-01R-2247-07	Normal
TCGA-77-8008-11A-01R-2187-07	Normal
TCGA-43-6773-11A-01R-1949-07	Normal
TCGA-22-4609-11A-01R-2125-07	Normal
TCGA-56-7222-11A-01R-2045-07	Normal
TCGA-33-4587-11A-01R-2125-07	Normal
TCGA-51-4079-11A-01R-1758-07	Normal
TCGA-56-8083-11A-01R-2247-07	Normal
TCGA-43-7657-11A-01R-2125-07	Normal
TCGA-56-7582-11A-01R-2045-07	Normal
TCGA-43-6647-11A-01R-1820-07	Normal
TCGA-39-5040-11A-01R-2125-07	Normal
TCGA-43-6143-11A-01R-1820-07	Normal
TCGA-43-6771-11A-01R-1820-07	Normal
TCGA-60-2709-11A-01R-1820-07	Normal
TCGA-22-4593-11A-01R-1820-07	Normal
TCGA-22-5481-11A-01R-1949-07	Normal
TCGA-56-7731-11A-01R-2125-07	Normal
TCGA-43-5670-11A-01R-2125-07	Normal
TCGA-51-4081-11A-01R-1758-07	Normal
TCGA-22-5489-11A-01R-1635-07	Normal
TCGA-90-7767-11A-01R-2125-07	Normal
TCGA-90-6837-11A-01R-1949-07	Normal
TCGA-77-7338-11A-01R-2045-07	Normal
TCGA-56-7579-11A-01R-2045-07	Normal
TCGA-66-2771-01A-01R-0980-07	Tumor
TCGA-NK-A5CX-01A-11R-A26W-07	Tumor
TCGA-85-8072-01A-31R-2247-07	Tumor
TCGA-33-AASI-01A-22R-A405-07	Tumor
TCGA-77-7337-01A-21R-2045-07	Tumor
TCGA-22-1016-01A-01R-0692-07	Tumor
TCGA-56-8623-01A-11R-A28V-07	Tumor
TCGA-22-4605-01A-21R-2125-07	Tumor
TCGA-66-2773-01A-01R-1201-07	Tumor
TCGA-66-2800-01A-01R-1201-07	Tumor
TCGA-60-2725-01A-01R-1201-07	Tumor
TCGA-60-2698-01A-01R-0851-07	Tumor
TCGA-66-2777-01A-01R-1201-07	Tumor
TCGA-66-2786-01A-01R-0851-07	Tumor
TCGA-34-8455-01A-11R-2326-07	Tumor
TCGA-37-4129-01A-01R-1100-07	Tumor
TCGA-37-4132-01A-01R-1100-07	Tumor
TCGA-60-2709-01A-21R-1820-07	Tumor
TCGA-39-5039-01A-01R-1443-07	Tumor
TCGA-60-2720-01A-01R-0851-07	Tumor
TCGA-85-8048-01A-11R-2247-07	Tumor
TCGA-56-8083-01A-11R-2247-07	Tumor
TCGA-66-2780-01A-01R-0851-07	Tumor
TCGA-18-3409-01A-01R-0980-07	Tumor
TCGA-85-A510-01A-11R-A26W-07	Tumor
TCGA-68-A59I-01A-11R-A262-07	Tumor
TCGA-90-A4EE-01A-11R-A24Z-07	Tumor
TCGA-22-1017-01A-01R-0692-07	Tumor
TCGA-85-6175-01A-11R-1820-07	Tumor
TCGA-34-5232-01A-21R-1820-07	Tumor
TCGA-77-8138-01A-11R-2247-07	Tumor
TCGA-68-8251-01A-11R-2296-07	Tumor
TCGA-39-5022-01A-21R-1820-07	Tumor
TCGA-63-7022-01A-11R-1949-07	Tumor
TCGA-37-4135-01A-01R-1100-07	Tumor
TCGA-85-8350-01A-11R-2296-07	Tumor
TCGA-85-7699-01A-11R-2125-07	Tumor
TCGA-34-5234-01A-01R-1635-07	Tumor
TCGA-98-7454-01A-11R-2045-07	Tumor
TCGA-33-4547-01A-01R-1201-07	Tumor
TCGA-85-8582-01A-21R-2403-07	Tumor
TCGA-56-5898-01A-11R-1635-07	Tumor
TCGA-39-5011-01A-01R-1443-07	Tumor
TCGA-XC-AA0X-01A-32R-A405-07	Tumor
TCGA-39-5028-01A-01R-1443-07	Tumor
TCGA-56-A4BW-01A-11R-A24H-07	Tumor
TCGA-58-8393-01A-11R-2326-07	Tumor
TCGA-18-3406-01A-01R-0980-07	Tumor
TCGA-43-5668-01A-01R-1635-07	Tumor
TCGA-22-4594-01A-01R-1201-07	Tumor
TCGA-56-6545-01A-11R-1820-07	Tumor
TCGA-43-6143-01A-11R-1820-07	Tumor
TCGA-63-A5MN-01A-22R-A27Q-07	Tumor
TCGA-66-2778-01A-02R-0851-07	Tumor
TCGA-56-8628-01A-11R-2403-07	Tumor
TCGA-85-8276-01A-11R-2296-07	Tumor
TCGA-43-A56U-01A-11R-A26W-07	Tumor
TCGA-60-2695-01A-01R-0851-07	Tumor
TCGA-98-A53C-01A-11R-A262-07	Tumor
TCGA-77-8008-01A-21R-2187-07	Tumor
TCGA-34-8454-01A-11R-2326-07	Tumor
TCGA-63-A5MM-01A-11R-A26W-07	Tumor
TCGA-58-8390-01A-11R-2326-07	Tumor
TCGA-66-2734-01A-01R-0980-07	Tumor
TCGA-56-5897-01A-11R-1635-07	Tumor
TCGA-56-8307-01A-11R-2296-07	Tumor
TCGA-43-2576-01A-01R-A32Z-07	Tumor
TCGA-43-7656-01A-11R-2125-07	Tumor
TCGA-46-3767-01A-01R-0980-07	Tumor
TCGA-66-2756-01A-01R-0851-07	Tumor
TCGA-22-1000-01A-01R-A32Z-07	Tumor
TCGA-52-7811-01A-11R-2125-07	Tumor
TCGA-43-7658-01A-11R-2125-07	Tumor
TCGA-22-4596-01A-01R-1201-07	Tumor
TCGA-85-8351-01A-11R-2296-07	Tumor
TCGA-56-8625-01A-11R-2403-07	Tumor
TCGA-66-2755-01A-01R-0851-07	Tumor
TCGA-85-8481-01A-11R-2326-07	Tumor
TCGA-85-8584-01A-11R-2403-07	Tumor
TCGA-22-5492-01A-01R-1635-07	Tumor
TCGA-60-2704-01A-11R-2045-07	Tumor
TCGA-58-8388-01A-11R-2326-07	Tumor
TCGA-21-1076-01A-01R-0692-07	Tumor
TCGA-22-5474-01A-01R-1635-07	Tumor
TCGA-34-5241-01A-01R-1443-07	Tumor
TCGA-56-8503-01A-11R-2403-07	Tumor
TCGA-85-8288-01A-11R-2296-07	Tumor
TCGA-46-3769-01A-01R-0980-07	Tumor
TCGA-60-2696-01A-01R-0851-07	Tumor
TCGA-94-7943-01A-11R-2187-07	Tumor
TCGA-56-7222-01A-11R-2045-07	Tumor
TCGA-33-6737-01A-11R-1820-07	Tumor
TCGA-L3-A4E7-01A-11R-A24Z-07	Tumor
TCGA-33-4589-01A-01R-1443-07	Tumor
TCGA-22-1002-01A-01R-0692-07	Tumor
TCGA-37-3783-01A-01R-1201-07	Tumor
TCGA-98-A53D-01A-32R-A262-07	Tumor
TCGA-85-8049-01A-11R-2247-07	Tumor
TCGA-33-4533-01A-01R-1201-07	Tumor
TCGA-66-2757-01A-01R-0851-07	Tumor
TCGA-85-6561-01A-11R-1820-07	Tumor
TCGA-77-8007-01A-11R-2187-07	Tumor
TCGA-21-1076-01A-02R-0692-07	Tumor
TCGA-60-2712-01A-01R-0851-07	Tumor
TCGA-66-2767-01A-01R-0851-07	Tumor
TCGA-34-2608-01A-02R-0851-07	Tumor
TCGA-98-8021-01A-11R-2247-07	Tumor
TCGA-90-6837-01A-11R-1949-07	Tumor
TCGA-63-A5MG-01A-12R-A27Q-07	Tumor
TCGA-66-2785-01A-01R-0851-07	Tumor
TCGA-77-6842-01A-11R-1949-07	Tumor
TCGA-39-5024-01A-21R-1820-07	Tumor
TCGA-43-8115-01A-11R-2247-07	Tumor
TCGA-22-5481-01A-31R-1949-07	Tumor
TCGA-52-7809-01A-21R-2125-07	Tumor
TCGA-98-A53H-01A-12R-A262-07	Tumor
TCGA-NC-A5HJ-01A-11R-A26W-07	Tumor
TCGA-22-0940-01A-01R-0692-07	Tumor
TCGA-68-8250-01A-11R-2296-07	Tumor
TCGA-22-5483-01A-01R-1820-07	Tumor
TCGA-96-8170-01A-11R-2296-07	Tumor
TCGA-22-4593-01A-21R-1820-07	Tumor
TCGA-66-2754-01A-01R-0980-07	Tumor
TCGA-92-7340-01A-21R-2045-07	Tumor
TCGA-21-1083-01A-01R-0692-07	Tumor
TCGA-39-5031-01A-01R-1443-07	Tumor
TCGA-O2-A52Q-01A-11R-A26W-07	Tumor
TCGA-39-5029-01A-01R-1443-07	Tumor
TCGA-34-5236-01A-21R-1820-07	Tumor
TCGA-85-A4PA-01A-11R-A24Z-07	Tumor
TCGA-37-4130-01A-01R-1100-07	Tumor
TCGA-66-2744-01A-01R-0980-07	Tumor
TCGA-85-8355-01A-11R-2296-07	Tumor
TCGA-77-8145-01A-11R-2247-07	Tumor
TCGA-43-6647-01A-11R-1820-07	Tumor
TCGA-39-5040-01A-21R-2125-07	Tumor
TCGA-21-5787-01A-01R-1635-07	Tumor
TCGA-96-A4JL-01A-11R-A24Z-07	Tumor
TCGA-70-6722-01A-11R-1820-07	Tumor
TCGA-56-7822-01A-11R-2125-07	Tumor
TCGA-94-8491-01A-11R-2326-07	Tumor
TCGA-43-2581-01A-01R-0851-07	Tumor
TCGA-34-5239-01A-21R-1820-07	Tumor
TCGA-56-6546-01A-11R-1820-07	Tumor
TCGA-37-5819-01A-01R-1635-07	Tumor
TCGA-60-2706-01A-01R-0851-07	Tumor
TCGA-21-5784-01A-01R-1635-07	Tumor
TCGA-39-5019-01A-01R-1820-07	Tumor
TCGA-85-7697-01A-11R-2125-07	Tumor
TCGA-63-A5MV-01A-21R-A26W-07	Tumor
TCGA-85-A4JB-01A-51R-A262-07	Tumor
TCGA-63-6202-01A-11R-1820-07	Tumor
TCGA-22-4595-01A-01R-1201-07	Tumor
TCGA-66-2742-01A-01R-0980-07	Tumor
TCGA-22-4607-01A-01R-1201-07	Tumor
TCGA-63-A5MS-01A-11R-A26W-07	Tumor
TCGA-63-7020-01A-11R-1949-07	Tumor
TCGA-22-1011-01A-01R-0692-07	Tumor
TCGA-98-A53B-01A-11R-A262-07	Tumor
TCGA-21-5783-01A-41R-2187-07	Tumor
TCGA-56-7731-01A-11R-2125-07	Tumor
TCGA-60-2703-01A-11R-2045-07	Tumor
TCGA-43-6773-01A-41R-1949-07	Tumor
TCGA-77-8136-01A-11R-2247-07	Tumor
TCGA-96-8169-01A-11R-2296-07	Tumor
TCGA-98-8023-01A-11R-2247-07	Tumor
TCGA-66-2753-01A-01R-0980-07	Tumor
TCGA-90-7767-01A-11R-2125-07	Tumor
TCGA-66-2788-01A-01R-0980-07	Tumor
TCGA-68-7756-01A-11R-2125-07	Tumor
TCGA-63-A5MW-01A-11R-A26W-07	Tumor
TCGA-56-A4ZJ-01A-11R-A262-07	Tumor
TCGA-90-7766-01A-21R-2125-07	Tumor
TCGA-22-5472-01A-01R-1635-07	Tumor
TCGA-85-A50M-01A-21R-A262-07	Tumor
TCGA-77-8146-01A-11R-2247-07	Tumor
TCGA-63-A5MT-01A-21R-A26W-07	Tumor
TCGA-21-5782-01A-01R-1635-07	Tumor
TCGA-85-A513-01A-12R-A26W-07	Tumor
TCGA-98-8022-01A-11R-2247-07	Tumor
TCGA-O2-A5IB-01A-11R-A27Q-07	Tumor
TCGA-22-1005-01A-01R-0692-07	Tumor
TCGA-77-8131-01A-11R-2247-07	Tumor
TCGA-90-A4ED-01A-31R-A24Z-07	Tumor
TCGA-60-2707-01A-01R-0851-07	Tumor
TCGA-37-4141-01A-02R-1100-07	Tumor
TCGA-22-5478-01A-01R-1635-07	Tumor
TCGA-39-5034-01A-01R-1443-07	Tumor
TCGA-85-8353-01A-21R-2296-07	Tumor
TCGA-21-1070-01A-01R-0692-07	Tumor
TCGA-56-A5DS-01A-11R-A27Q-07	Tumor
TCGA-18-3417-01A-01R-1443-07	Tumor
TCGA-77-7465-01A-11R-2045-07	Tumor
TCGA-92-8065-01A-11R-2247-07	Tumor
TCGA-66-2782-01A-01R-0851-07	Tumor
TCGA-85-8287-01A-11R-2296-07	Tumor
TCGA-85-7950-01A-11R-2187-07	Tumor
TCGA-60-2715-01A-01R-0851-07	Tumor
TCGA-33-4566-01A-01R-1443-07	Tumor
TCGA-66-2790-01A-01R-0980-07	Tumor
TCGA-56-8201-01A-11R-2247-07	Tumor
TCGA-21-5786-01A-01R-1635-07	Tumor
TCGA-60-2714-01A-01R-0851-07	Tumor
TCGA-66-2769-01A-02R-0851-07	Tumor
TCGA-18-3421-01A-01R-0980-07	Tumor
TCGA-39-5030-01A-01R-1443-07	Tumor
TCGA-90-A59Q-01A-11R-A26W-07	Tumor
TCGA-85-6560-01A-11R-1820-07	Tumor
TCGA-52-7622-01A-11R-2125-07	Tumor
TCGA-77-A5FZ-01A-31R-A27Q-07	Tumor
TCGA-37-3792-01A-01R-0980-07	Tumor
TCGA-39-5035-01A-01R-1443-07	Tumor
TCGA-43-3920-01A-01R-0980-07	Tumor
TCGA-66-2791-01A-01R-0980-07	Tumor
TCGA-46-3766-01A-01R-0980-07	Tumor
TCGA-85-A4JC-01A-11R-A24Z-07	Tumor
TCGA-56-8626-01A-11R-2403-07	Tumor
TCGA-52-7812-01A-11R-2125-07	Tumor
TCGA-21-1082-01A-01R-0692-07	Tumor
TCGA-34-5928-01A-11R-1820-07	Tumor
TCGA-90-7964-01A-21R-2187-07	Tumor
TCGA-33-4587-01A-11R-2125-07	Tumor
TCGA-18-3410-01A-01R-0980-07	Tumor
TCGA-77-A5GH-01A-11R-A27Q-07	Tumor
TCGA-56-8309-01A-11R-2296-07	Tumor
TCGA-66-2789-01A-01R-0980-07	Tumor
TCGA-66-2765-01A-01R-0851-07	Tumor
TCGA-43-2578-01A-01R-0851-07	Tumor
TCGA-22-5489-01A-01R-1635-07	Tumor
TCGA-22-4609-01A-21R-2125-07	Tumor
TCGA-33-6738-01A-11R-1949-07	Tumor
TCGA-22-5480-01A-01R-1635-07	Tumor
TCGA-96-7544-01A-11R-2045-07	Tumor
TCGA-94-7557-01A-11R-2125-07	Tumor
TCGA-77-7335-01A-11R-2045-07	Tumor
TCGA-NK-A5D1-01A-11R-A26W-07	Tumor
TCGA-22-4591-01A-01R-1201-07	Tumor
TCGA-56-8624-01A-11R-2403-07	Tumor
TCGA-60-2697-01A-11R-2125-07	Tumor
TCGA-43-8116-01A-11R-2247-07	Tumor
