## Supplementary material for "Gene prediction in heterogeneous cancer tissues and establishment of Least Absolute Shrinking and Selection Operator model of lung squamous cell carcinoma": S2

Subtype-2 Samples	Conditions
TCGA-77-8007-11A-01R-2187-07	Normal
TCGA-56-8309-11A-01R-2296-07	Normal
TCGA-22-5482-11A-01R-1635-07	Normal
TCGA-92-7340-11A-01R-2045-07	Normal
TCGA-77-7142-11A-01R-2045-07	Normal
TCGA-34-8454-11A-01R-2326-07	Normal
TCGA-77-7337-11A-01R-2045-07	Normal
TCGA-33-6737-11A-01R-1820-07	Normal
TCGA-58-8386-11A-01R-2296-07	Normal
TCGA-43-7658-11A-01R-2125-07	Normal
TCGA-77-7138-11A-01R-2045-07	Normal
TCGA-56-7730-11A-01R-2125-07	Normal
TCGA-22-5472-11A-11R-1635-07	Normal
TCGA-22-5471-11A-01R-1635-07	Normal
TCGA-77-7335-11A-01R-2045-07	Normal
TCGA-22-5483-11A-11R-1820-07	Normal
TCGA-56-8082-11A-01R-2247-07	Normal
TCGA-22-5478-11A-11R-1635-07	Normal
TCGA-34-7107-11A-01R-1949-07	Normal
TCGA-56-7823-11A-01R-2247-07	Normal
TCGA-22-5491-11A-01R-1858-07	Normal
TCGA-85-7710-11A-01R-2125-07	Normal
TCGA-56-7580-11A-01R-2045-07	Normal
TCGA-56-8623-11A-01R-A28V-07	Normal
TCGA-56-8201-11A-01R-2247-07	Normal
TCGA-77-8008-11A-01R-2187-07	Normal
TCGA-43-6773-11A-01R-1949-07	Normal
TCGA-22-4609-11A-01R-2125-07	Normal
TCGA-56-7222-11A-01R-2045-07	Normal
TCGA-33-4587-11A-01R-2125-07	Normal
TCGA-51-4079-11A-01R-1758-07	Normal
TCGA-56-8083-11A-01R-2247-07	Normal
TCGA-43-7657-11A-01R-2125-07	Normal
TCGA-56-7582-11A-01R-2045-07	Normal
TCGA-43-6647-11A-01R-1820-07	Normal
TCGA-39-5040-11A-01R-2125-07	Normal
TCGA-43-6143-11A-01R-1820-07	Normal
TCGA-43-6771-11A-01R-1820-07	Normal
TCGA-60-2709-11A-01R-1820-07	Normal
TCGA-22-4593-11A-01R-1820-07	Normal
TCGA-22-5481-11A-01R-1949-07	Normal
TCGA-56-7731-11A-01R-2125-07	Normal
TCGA-43-5670-11A-01R-2125-07	Normal
TCGA-51-4081-11A-01R-1758-07	Normal
TCGA-22-5489-11A-01R-1635-07	Normal
TCGA-90-7767-11A-01R-2125-07	Normal
TCGA-90-6837-11A-01R-1949-07	Normal
TCGA-77-7338-11A-01R-2045-07	Normal
TCGA-56-7579-11A-01R-2045-07	Normal
TCGA-18-3412-01A-01R-0980-07	Tumor
TCGA-85-7698-01A-11R-2125-07	Tumor
TCGA-L3-A524-01A-11R-A262-07	Tumor
TCGA-85-7843-01A-11R-2125-07	Tumor
TCGA-66-2795-01A-02R-0980-07	Tumor
TCGA-58-8391-01A-11R-2326-07	Tumor
TCGA-96-7545-01A-21R-2045-07	Tumor
TCGA-NC-A5HO-01A-11R-A26W-07	Tumor
TCGA-58-8386-01A-11R-2296-07	Tumor
TCGA-34-5927-01A-11R-1820-07	Tumor
TCGA-33-AASD-01A-11R-A405-07	Tumor
TCGA-43-7657-01A-31R-2125-07	Tumor
TCGA-56-8082-01A-11R-2247-07	Tumor
TCGA-63-7023-01A-11R-1949-07	Tumor
TCGA-77-A5G7-01B-11R-A27Q-07	Tumor
TCGA-77-6843-01A-11R-1949-07	Tumor
TCGA-56-8504-01A-11R-2403-07	Tumor
TCGA-85-A4QR-01A-11R-A24Z-07	Tumor
TCGA-66-2787-01A-01R-0980-07	Tumor
TCGA-33-AAS8-01A-11R-A405-07	Tumor
TCGA-56-8629-01A-11R-2403-07	Tumor
TCGA-34-2596-01A-01R-0851-07	Tumor
TCGA-66-2793-01A-01R-1201-07	Tumor
TCGA-34-5929-01A-11R-1820-07	Tumor
TCGA-60-2724-01A-01R-0851-07	Tumor
TCGA-43-8118-01A-11R-2403-07	Tumor
TCGA-63-A5ML-01A-31R-A27Q-07	Tumor
TCGA-18-3414-01A-01R-0980-07	Tumor
TCGA-85-8580-01A-31R-2403-07	Tumor
TCGA-56-7223-01A-11R-2045-07	Tumor
TCGA-77-8154-01A-11R-2247-07	Tumor
TCGA-98-A539-01A-31R-A262-07	Tumor
TCGA-68-7755-01A-11R-2125-07	Tumor
TCGA-NC-A5HQ-01A-11R-A26W-07	Tumor
TCGA-21-1080-01A-01R-0692-07	Tumor
TCGA-77-8148-01A-11R-2247-07	Tumor
TCGA-85-6798-01A-11R-1949-07	Tumor
TCGA-77-8143-01A-11R-2247-07	Tumor
TCGA-66-2781-01A-01R-0851-07	Tumor
TCGA-94-A5I6-01A-21R-A27Q-07	Tumor
TCGA-77-A5G8-01B-11R-A27Q-07	Tumor
TCGA-85-8071-01A-11R-2247-07	Tumor
TCGA-85-8052-01A-11R-2247-07	Tumor
TCGA-43-A475-01A-11R-A24H-07	Tumor
TCGA-85-A512-01A-11R-A26W-07	Tumor
TCGA-85-A50Z-01A-21R-A262-07	Tumor
TCGA-77-8130-01A-11R-2247-07	Tumor
TCGA-18-3415-01A-01R-0980-07	Tumor
TCGA-43-A56V-01A-11R-A26W-07	Tumor
TCGA-22-5473-01A-01R-1635-07	Tumor
TCGA-63-A5MJ-01A-11R-A27Q-07	Tumor
TCGA-66-2759-01A-01R-0851-07	Tumor
TCGA-66-2770-01A-01R-0851-07	Tumor
TCGA-77-7463-01A-11R-2045-07	Tumor
TCGA-85-7710-01A-11R-2125-07	Tumor
TCGA-98-A538-01A-11R-A262-07	Tumor
TCGA-60-2722-01A-01R-0851-07	Tumor
TCGA-92-8063-01A-11R-2247-07	Tumor
TCGA-63-A5MR-01A-31R-A27Q-07	Tumor
TCGA-NC-A5HG-01A-11R-A26W-07	Tumor
TCGA-33-A5GW-01A-11R-A27Q-07	Tumor
TCGA-NK-A7XE-01A-12R-A405-07	Tumor
TCGA-34-5240-01A-01R-1443-07	Tumor
TCGA-NC-A5HF-01A-11R-A26W-07	Tumor
TCGA-34-8456-01A-21R-2326-07	Tumor
TCGA-70-6723-01A-11R-1820-07	Tumor
TCGA-58-A46J-01A-11R-A24H-07	Tumor
TCGA-66-2792-01A-01R-0980-07	Tumor
TCGA-22-4613-01A-01R-1443-07	Tumor
TCGA-33-4583-01A-01R-1443-07	Tumor
TCGA-77-6845-01A-11R-1949-07	Tumor
TCGA-22-4604-01A-01R-1201-07	Tumor
TCGA-56-8304-01A-11R-2326-07	Tumor
TCGA-77-6844-01A-11R-1949-07	Tumor
TCGA-85-A4QQ-01A-41R-A262-07	Tumor
TCGA-77-A5G6-01A-11R-A27Q-07	Tumor
TCGA-85-8070-01A-11R-2247-07	Tumor
TCGA-56-7823-01B-11R-2247-07	Tumor
TCGA-33-4538-01A-01R-1201-07	Tumor
TCGA-33-4586-01A-01R-1443-07	Tumor
TCGA-94-8490-01A-11R-2326-07	Tumor
TCGA-33-4532-01A-01R-1201-07	Tumor
TCGA-94-A4VJ-01A-11R-A24Z-07	Tumor
TCGA-66-2783-01A-01R-1201-07	Tumor
TCGA-22-5479-01A-31R-1949-07	Tumor
TCGA-43-6771-01A-11R-1820-07	Tumor
TCGA-39-5021-01A-01R-1443-07	Tumor
TCGA-63-A5MI-01A-12R-A27Q-07	Tumor
TCGA-21-1081-01A-01R-0692-07	Tumor
TCGA-92-8064-01A-11R-2247-07	Tumor
TCGA-77-8139-01A-11R-2247-07	Tumor
TCGA-60-2711-01A-01R-0851-07	Tumor
TCGA-85-8277-01A-11R-2296-07	Tumor
TCGA-56-A49D-01A-11R-A24H-07	Tumor
TCGA-63-7021-01A-11R-1949-07	Tumor
TCGA-51-4081-01A-01R-1100-07	Tumor
TCGA-22-A5C4-01A-12R-A27Q-07	Tumor
TCGA-85-A53L-01A-21R-A26W-07	Tumor
TCGA-18-5595-01A-01R-1635-07	Tumor
TCGA-J1-A4AH-01A-31R-A24H-07	Tumor
TCGA-60-2723-01A-01R-0851-07	Tumor
TCGA-85-7696-01A-11R-2125-07	Tumor
TCGA-66-2766-01A-01R-0851-07	Tumor
TCGA-NC-A5HR-01A-21R-A26W-07	Tumor
TCGA-63-A5MP-01A-11R-A26W-07	Tumor
TCGA-18-3407-01A-01R-0980-07	Tumor
TCGA-98-A53A-01A-11R-A262-07	Tumor
TCGA-56-1622-01A-01R-0692-07	Tumor
TCGA-O2-A52S-01A-11R-A262-07	Tumor
TCGA-O2-A52V-01A-31R-A262-07	Tumor
TCGA-33-AASL-01A-11R-A405-07	Tumor
TCGA-77-8140-01A-11R-2247-07	Tumor
TCGA-60-2726-01A-01R-0851-07	Tumor
TCGA-58-8387-01A-11R-2296-07	Tumor
TCGA-79-5596-01A-31R-1949-07	Tumor
TCGA-77-7139-01A-11R-2045-07	Tumor
TCGA-56-A4BY-01A-11R-A24H-07	Tumor
TCGA-60-2713-01A-01R-0851-07	Tumor
TCGA-37-A5EL-01A-11R-A26W-07	Tumor
TCGA-46-6025-01A-11R-1820-07	Tumor
TCGA-85-A4CL-01A-41R-A26W-07	Tumor
TCGA-58-A46K-01A-11R-A24H-07	Tumor
TCGA-51-4079-01A-01R-1100-07	Tumor
TCGA-63-A5M9-01A-11R-A26W-07	Tumor
TCGA-43-6770-01A-11R-1820-07	Tumor
TCGA-60-2721-01A-01R-0851-07	Tumor
TCGA-77-A5G3-01A-31R-A27Q-07	Tumor
TCGA-77-A5GA-01A-11R-A27Q-07	Tumor
TCGA-39-5016-01A-01R-1443-07	Tumor
TCGA-51-6867-01A-11R-2045-07	Tumor
TCGA-63-A5MU-01A-11R-A26W-07	Tumor
TCGA-43-3394-01A-01R-0980-07	Tumor
TCGA-39-5037-01A-01R-1443-07	Tumor
TCGA-NC-A5HM-01A-12R-A26W-07	Tumor
TCGA-56-7221-01A-11R-2045-07	Tumor
TCGA-77-8009-01A-11R-2187-07	Tumor
TCGA-56-7582-01A-11R-2045-07	Tumor
TCGA-60-2708-01A-01R-0851-07	Tumor
TCGA-22-4601-01A-01R-1443-07	Tumor
TCGA-33-4582-01A-01R-1443-07	Tumor
TCGA-46-6026-01A-11R-1820-07	Tumor
TCGA-77-8144-01A-11R-2247-07	Tumor
TCGA-22-5491-01A-01R-1635-07	Tumor
TCGA-94-A5I4-01A-11R-A26W-07	Tumor
TCGA-77-7140-01A-41R-2045-07	Tumor
TCGA-21-1079-01A-01R-0692-07	Tumor
TCGA-60-2716-01A-01R-0851-07	Tumor
TCGA-56-A5DR-01A-11R-A27Q-07	Tumor
TCGA-98-A53J-01A-11R-A26W-07	Tumor
TCGA-96-A4JK-01A-11R-A24Z-07	Tumor
TCGA-94-8035-01A-11R-2247-07	Tumor
TCGA-77-8128-01A-11R-2247-07	Tumor
TCGA-63-5128-01A-01R-1443-07	Tumor
TCGA-58-A46M-01A-11R-A24H-07	Tumor
TCGA-60-2719-01A-01R-0851-07	Tumor
TCGA-56-A62T-01A-11R-A405-07	Tumor
TCGA-63-5131-01A-01R-1443-07	Tumor
TCGA-NC-A5HP-01A-11R-A26W-07	Tumor
TCGA-51-4080-01A-01R-1100-07	Tumor
TCGA-33-A4WN-01A-11R-A262-07	Tumor
TCGA-85-A511-01A-21R-A262-07	Tumor
TCGA-98-8020-01A-11R-2247-07	Tumor
TCGA-O2-A52N-01A-11R-A26W-07	Tumor
TCGA-56-8305-01A-11R-2296-07	Tumor
TCGA-37-A5EN-01A-21R-A26W-07	Tumor
TCGA-33-AASJ-01A-11R-A405-07	Tumor
TCGA-85-8479-01A-11R-2326-07	Tumor
TCGA-NC-A5HI-01A-11R-A26W-07	Tumor
TCGA-NC-A5HE-01A-11R-A26W-07	Tumor
TCGA-21-1078-01A-01R-0692-07	Tumor
TCGA-56-A4ZK-01A-11R-A262-07	Tumor
TCGA-58-8392-01A-11R-2326-07	Tumor
TCGA-63-A5MH-01A-12R-A27Q-07	Tumor
TCGA-92-7341-01A-31R-2045-07	Tumor
TCGA-58-A46N-01A-11R-A24H-07	Tumor
TCGA-37-3789-01A-01R-0980-07	Tumor
TCGA-NC-A5HT-01A-11R-A26W-07	Tumor
TCGA-90-7769-01A-11R-2125-07	Tumor
TCGA-77-A5GB-01B-11R-A27Q-07	Tumor
TCGA-22-5477-01A-01R-1635-07	Tumor
TCGA-37-4133-01A-01R-1100-07	Tumor
TCGA-22-5471-01A-01R-1635-07	Tumor
TCGA-85-A4CN-01A-11R-A24H-07	Tumor
TCGA-39-5036-01A-01R-1443-07	Tumor
TCGA-18-4721-01A-01R-1443-07	Tumor
TCGA-34-7107-01A-11R-1949-07	Tumor
TCGA-77-7338-01A-11R-2045-07	Tumor
TCGA-77-7138-01A-41R-2045-07	Tumor
TCGA-66-2794-01A-01R-1201-07	Tumor
TCGA-NK-A5CR-01A-11R-A26W-07	Tumor
TCGA-LA-A446-01A-21R-A24Z-07	Tumor
TCGA-85-7844-01A-11R-2125-07	Tumor
TCGA-85-A5B5-01A-21R-A26W-07	Tumor
TCGA-MF-A522-01A-11R-A262-07	Tumor
TCGA-34-A5IX-01A-12R-A27Q-07	Tumor
TCGA-85-8352-01A-31R-2326-07	Tumor
TCGA-43-A474-01A-11R-A24H-07	Tumor
TCGA-21-1075-01A-01R-0692-07	Tumor
TCGA-21-1071-01A-01R-0692-07	Tumor
TCGA-77-8133-01A-12R-2247-07	Tumor
TCGA-77-7141-01A-11R-2045-07	Tumor
TCGA-85-8666-01A-11R-2403-07	Tumor
TCGA-NC-A5HD-01A-11R-A26W-07	Tumor
TCGA-77-8156-01A-11R-2247-07	Tumor
TCGA-46-3765-01A-01R-0980-07	Tumor
TCGA-22-4599-01A-01R-1443-07	Tumor
TCGA-LA-A7SW-01A-11R-A405-07	Tumor
TCGA-77-8153-01A-11R-2403-07	Tumor
TCGA-37-A5EM-01A-21R-A27Q-07	Tumor
TCGA-NC-A5HK-01A-11R-A26W-07	Tumor
TCGA-85-8664-01A-11R-2403-07	Tumor
TCGA-56-7579-01A-11R-2045-07	Tumor
TCGA-56-A4BX-01A-11R-A24H-07	Tumor
TCGA-66-2758-01A-02R-0851-07	Tumor
TCGA-18-3419-01A-01R-0980-07	Tumor
TCGA-60-2710-01A-01R-0851-07	Tumor
TCGA-NK-A5CT-01A-31R-A26W-07	Tumor
TCGA-39-5027-01A-21R-1820-07	Tumor
TCGA-18-3416-01A-01R-0980-07	Tumor
TCGA-34-5231-01A-21R-1820-07	Tumor
TCGA-56-7580-01A-11R-2045-07	Tumor
TCGA-22-0944-01A-01R-0692-07	Tumor
TCGA-6A-AB49-01A-12R-A405-07	Tumor
TCGA-66-2768-01A-01R-0851-07	Tumor
TCGA-NC-A5HH-01A-11R-A26W-07	Tumor
TCGA-22-5485-01A-01R-1635-07	Tumor
TCGA-21-A5DI-01A-31R-A26W-07	Tumor
TCGA-18-4083-01A-01R-1100-07	Tumor
TCGA-21-1077-01A-01R-0692-07	Tumor
TCGA-43-5670-01A-21R-2125-07	Tumor
TCGA-18-3411-01A-01R-0980-07	Tumor
TCGA-68-7757-01B-11R-2296-07	Tumor
TCGA-21-1072-01A-01R-0692-07	Tumor
TCGA-85-8354-01A-31R-2326-07	Tumor
TCGA-77-A5GF-01A-21R-A27Q-07	Tumor
TCGA-68-A59J-01A-21R-A26W-07	Tumor
TCGA-56-7730-01A-11R-2125-07	Tumor
TCGA-52-7810-01A-11R-2125-07	Tumor
TCGA-34-2600-01A-01R-0851-07	Tumor
TCGA-22-1012-01A-01R-0692-07	Tumor
TCGA-77-8150-01A-11R-2247-07	Tumor
TCGA-94-7033-01A-11R-1949-07	Tumor
TCGA-66-2727-01A-01R-0980-07	Tumor
TCGA-56-8622-01A-11R-2403-07	Tumor
TCGA-63-A5MY-01A-11R-A26W-07	Tumor
TCGA-58-A46L-01A-11R-A24H-07	Tumor
TCGA-46-3768-01A-01R-0980-07	Tumor
TCGA-22-5482-01A-01R-1635-07	Tumor
TCGA-NC-A5HL-01A-11R-A26W-07	Tumor
TCGA-77-7142-01A-11R-2045-07	Tumor
TCGA-66-2737-01A-01R-0980-07	Tumor
TCGA-33-AASB-01A-11R-A405-07	Tumor
TCGA-18-4086-01A-01R-1100-07	Tumor
TCGA-O2-A52W-01A-11R-A26W-07	Tumor
TCGA-77-A5G1-01A-11R-A27Q-07	Tumor
TCGA-66-2763-01A-01R-0851-07	Tumor
TCGA-98-A53I-01A-31R-A262-07	Tumor
TCGA-NC-A5HN-01A-11R-A26W-07	Tumor
TCGA-18-3408-01A-01R-0980-07	Tumor
TCGA-18-5592-01A-01R-1635-07	Tumor
TCGA-56-8308-01A-11R-2296-07	Tumor
TCGA-63-A5MB-01A-11R-A26W-07	Tumor
