## Supplementary material for "Gene prediction in heterogeneous cancer tissues and establishment of Least Absolute Shrinking and Selection Operator model of lung squamous cell carcinoma": S4

	ID	Description	GeneRatio	BgRatio	pvalue	p.adjust	qvalue	geneID	Count
GO:0044449	GO:0044449	contractile fiber part	5/31	214/19659	1.96802380293792e-05	0.00117152755512316	0.000745647893101645	PGM5/TNNC1/DUSP27/CAV3/PECAM1	5
GO:0043292	GO:0043292	contractile fiber	5/31	229/19659	2.72448268633293e-05	0.00117152755512316	0.000745647893101645	PGM5/TNNC1/DUSP27/CAV3/PECAM1	5
GO:0044291	GO:0044291	cell-cell contact zone	3/31	71/19659	0.000188704413164433	0.00497185729509909	0.00316446241548534	PGM5/CAV3/PECAM1	3
GO:0030017	GO:0030017	sarcomere	4/31	197/19659	0.000248971529995266	0.00497185729509909	0.00316446241548534	PGM5/TNNC1/DUSP27/CAV3	4
GO:0030016	GO:0030016	myofibril	4/31	218/19659	0.000365916456028481	0.00497185729509909	0.00316446241548534	PGM5/TNNC1/DUSP27/CAV3	4
GO:0016010	GO:0016010	dystrophin-associated glycoprotein complex	2/31	19/19659	0.000404686058903414	0.00497185729509909	0.00316446241548534	PGM5/CAV3	2
GO:0090665	GO:0090665	glycoprotein complex	2/31	19/19659	0.000404686058903414	0.00497185729509909	0.00316446241548534	PGM5/CAV3	2
GO:0014704	GO:0014704	intercalated disc	2/31	51/19659	0.00292411934544606	0.0314342829635452	0.0200071323635783	PGM5/CAV3	2
GO:0001725	GO:0001725	stress fiber	2/31	59/19659	0.00389342256871623	0.0334834340909596	0.0213113656392889	PGM5/ROR1	2
GO:0097517	GO:0097517	contractile actin filament bundle	2/31	59/19659	0.00389342256871623	0.0334834340909596	0.0213113656392889	PGM5/ROR1	2
GO:0032432	GO:0032432	actin filament bundle	2/31	67/19659	0.00499193922155963	0.0390278884594662	0.0248402717245072	PGM5/ROR1	2
GO:0042641	GO:0042641	actomyosin	2/31	71/19659	0.0055886555864245	0.0400520317027089	0.0254921132012346	PGM5/ROR1	2
GO:0005901	GO:0005901	caveola	2/31	77/19659	0.00654194686463537	0.0432774946429724	0.0275450394300437	TGFBR2/CAV3	2
GO:0044853	GO:0044853	plasma membrane raft	2/31	102/19659	0.011238830768262	0.0648056869298692	0.041247193639574	TGFBR2/CAV3	2
GO:0045121	GO:0045121	membrane raft	3/31	304/19659	0.011950913600022	0.0648056869298692	0.041247193639574	TGFBR2/CAV3/PECAM1	3
GO:0098857	GO:0098857	membrane microdomain	3/31	305/19659	0.0120568719869524	0.0648056869298692	0.041247193639574	TGFBR2/CAV3/PECAM1	3
GO:0098589	GO:0098589	membrane region	3/31	316/19659	0.0132584943861738	0.0670723833653499	0.0426898890452655	TGFBR2/CAV3/PECAM1	3
GO:0030018	GO:0030018	Z disc	2/31	126/19659	0.0167850868758096	0.0701632187656571	0.0446571282229397	PGM5/CAV3	2
GO:0031838	GO:0031838	haptoglobin-hemoglobin complex	1/31	11/19659	0.0172139727011074	0.0701632187656571	0.0446571282229397	HBM	1
GO:0042383	GO:0042383	sarcolemma	2/31	133/19659	0.0185827702439868	0.0701632187656571	0.0446571282229397	PGM5/CAV3	2
GO:0009897	GO:0009897	external side of plasma membrane	3/31	359/19659	0.0185988792102239	0.0701632187656571	0.0446571282229397	RTBDN/TGFBR2/PECAM1	3
GO:0000940	GO:0000940	condensed chromosome outer kinetochore	1/31	12/19659	0.0187645817629083	0.0701632187656571	0.0446571282229397	CENPF	1
GO:0005833	GO:0005833	hemoglobin complex	1/31	12/19659	0.0187645817629083	0.0701632187656571	0.0446571282229397	HBM	1
GO:0031674	GO:0031674	I band	2/31	137/19659	0.0196451270112221	0.0703950384568791	0.0448046756396293	PGM5/CAV3	2
GO:0043235	GO:0043235	receptor complex	3/31	396/19659	0.0240261605430061	0.082649992267941	0.0526046462415292	ROR1/NR3C2/TGFBR2	3
GO:0031092	GO:0031092	platelet alpha granule membrane	1/31	17/19659	0.0264821813444687	0.0843506516897891	0.0536870732909306	PECAM1	1
GO:0045120	GO:0045120	pronucleus	1/31	17/19659	0.0264821813444687	0.0843506516897891	0.0536870732909306	CENPF	1
GO:0031362	GO:0031362	anchored component of external side of plasma membrane	1/31	19/19659	0.0295527448693053	0.0876391744400087	0.0557801355064927	RTBDN	1
GO:0043034	GO:0043034	costamere	1/31	19/19659	0.0295527448693053	0.0876391744400087	0.0557801355064927	PGM5	1
GO:0005911	GO:0005911	cell-cell junction	3/31	442/19659	0.03185516781513	0.0913181477367059	0.058121709697781	PGM5/CAV3/PECAM1	3
GO:0031233	GO:0031233	intrinsic component of external side of plasma membrane	1/31	24/19659	0.0371882056530644	0.103167280198824	0.0656633851938657	RTBDN	1
GO:0015629	GO:0015629	actin cytoskeleton	3/31	483/19659	0.0398380458590547	0.107064748246209	0.0681440258115409	PGM5/ROR1/TNNC1	3
GO:0005865	GO:0005865	striated muscle thin filament	1/31	31/19659	0.0477802505679692	0.124518228752889	0.0792527282148133	TNNC1	1
GO:0036379	GO:0036379	myofilament	1/31	32/19659	0.0492841639688452	0.124659944156491	0.0793429265133111	TNNC1	1
GO:0030315	GO:0030315	T-tubule	1/31	51/19659	0.077425606528907	0.190245776042457	0.1210866628422	CAV3	1
GO:0008023	GO:0008023	transcription elongation factor complex	1/31	57/19659	0.086143667348613	0.203585022179831	0.129576758302953	AFF3	1
GO:0046658	GO:0046658	anchored component of plasma membrane	1/31	58/19659	0.0875889048913228	0.203585022179831	0.129576758302953	RTBDN	1
GO:0031594	GO:0031594	neuromuscular junction	1/31	76/19659	0.11322808448198	0.256253033301323	0.163098625846619	CAV3	1
GO:0005925	GO:0005925	focal adhesion	2/31	402/19659	0.131788008867694	0.271044396014807	0.172512957071847	PGM5/CAV3	2
GO:0008076	GO:0008076	voltage-gated potassium channel complex	1/31	90/19659	0.132686244734496	0.271044396014807	0.172512957071847	KCNA4	1
GO:0005924	GO:0005924	cell-substrate adherens junction	2/31	405/19659	0.133385294363074	0.271044396014807	0.172512957071847	PGM5/CAV3	2
GO:0031091	GO:0031091	platelet alpha granule	1/31	91/19659	0.134060189566282	0.271044396014807	0.172512957071847	PECAM1	1
GO:0030055	GO:0030055	cell-substrate junction	2/31	409/19659	0.135522198007403	0.271044396014807	0.172512957071847	PGM5/CAV3	2
GO:0034705	GO:0034705	potassium channel complex	1/31	99/19659	0.144976178927489	0.280718363821712	0.178670194843685	KCNA4	1
GO:0000777	GO:0000777	condensed chromosome kinetochore	1/31	104/19659	0.151730920447925	0.280718363821712	0.178670194843685	CENPF	1
GO:0016363	GO:0016363	nuclear matrix	1/31	108/19659	0.157097503930356	0.280718363821712	0.178670194843685	CENPF	1
GO:0005913	GO:0005913	cell-cell adherens junction	1/31	110/19659	0.159768459769154	0.280718363821712	0.178670194843685	PGM5	1
GO:1990204	GO:1990204	oxidoreductase complex	1/31	110/19659	0.159768459769154	0.280718363821712	0.178670194843685	GPD1	1
GO:0005930	GO:0005930	axoneme	1/31	114/19659	0.165085821425918	0.280718363821712	0.178670194843685	CENPF	1
GO:0097014	GO:0097014	ciliary plasm	1/31	115/19659	0.166410064942715	0.280718363821712	0.178670194843685	CENPF	1
GO:0000779	GO:0000779	condensed chromosome, centromeric region	1/31	117/19659	0.169052456859399	0.280718363821712	0.178670194843685	CENPF	1
GO:0036064	GO:0036064	ciliary basal body	1/31	119/19659	0.171686742040967	0.280718363821712	0.178670194843685	CENPF	1
GO:0043679	GO:0043679	axon terminus	1/31	120/19659	0.173000852122683	0.280718363821712	0.178670194843685	ROR1	1
GO:0000776	GO:0000776	kinetochore	1/31	133/19659	0.189901760814462	0.298948344052873	0.190273119837814	CENPF	1
GO:0034399	GO:0034399	nuclear periphery	1/31	134/19659	0.191187894452419	0.298948344052873	0.190273119837814	CENPF	1
GO:0044306	GO:0044306	neuron projection terminus	1/31	138/19659	0.196312696999426	0.301480213249119	0.191884591052071	ROR1	1
GO:0009898	GO:0009898	cytoplasmic side of plasma membrane	1/31	149/19659	0.210244399091267	0.317210847751736	0.201896745203063	PGM5	1
GO:0000922	GO:0000922	spindle pole	1/31	154/19659	0.216499457957987	0.321016437661842	0.204318907691748	CENPF	1
GO:0043197	GO:0043197	dendritic spine	1/31	164/19659	0.228866063937727	0.325739524471798	0.207325033935539	KCNA4	1
GO:0044309	GO:0044309	neuron spine	1/31	166/19659	0.23131661615929	0.325739524471798	0.207325033935539	KCNA4	1
GO:0031225	GO:0031225	anchored component of membrane	1/31	169/19659	0.234978319502691	0.325739524471798	0.207325033935539	RTBDN	1
GO:0030496	GO:0030496	midbody	1/31	172/19659	0.238623140020038	0.325739524471798	0.207325033935539	CENPF	1
GO:0098562	GO:0098562	cytoplasmic side of membrane	1/31	172/19659	0.238623140020038	0.325739524471798	0.207325033935539	PGM5	1
GO:0000775	GO:0000775	chromosome, centromeric region	1/31	194/19659	0.264843065262364	0.353503510239813	0.224996114228522	CENPF	1
GO:0032838	GO:0032838	plasma membrane bounded cell projection cytoplasm	1/31	196/19659	0.26718288564637	0.353503510239813	0.224996114228522	CENPF	1
GO:0034703	GO:0034703	cation channel complex	1/31	219/19659	0.293578138555459	0.379721308595288	0.241683085030049	KCNA4	1
GO:0000793	GO:0000793	condensed chromosome	1/31	221/19659	0.29582939158005	0.379721308595288	0.241683085030049	CENPF	1
GO:0044445	GO:0044445	cytosolic part	1/31	250/19659	0.327702642809765	0.414447460024115	0.263785409072876	HBM	1
GO:0150034	GO:0150034	distal axon	1/31	280/19659	0.359204337855115	0.447703957326665	0.284952335140594	ROR1	1
GO:0030139	GO:0030139	endocytic vesicle	1/31	293/19659	0.372407031511166	0.453516404443006	0.28865181188539	FFAR4	1
GO:0030667	GO:0030667	secretory granule membrane	1/31	295/19659	0.374414705993645	0.453516404443006	0.28865181188539	PECAM1	1
GO:0034702	GO:0034702	ion channel complex	1/31	301/19659	0.380400507647267	0.454367273023125	0.289193368386811	KCNA4	1
GO:1902495	GO:1902495	transmembrane transporter complex	1/31	325/19659	0.403794222109235	0.465532063954131	0.296299477669704	KCNA4	1
GO:0062023	GO:0062023	collagen-containing extracellular matrix	1/31	332/19659	0.41045481362757	0.465532063954131	0.296299477669704	RTBDN	1
GO:0005819	GO:0005819	spindle	1/31	333/19659	0.411400428610628	0.465532063954131	0.296299477669704	CENPF	1
GO:1990351	GO:1990351	transporter complex	1/31	333/19659	0.411400428610628	0.465532063954131	0.296299477669704	KCNA4	1
GO:0098687	GO:0098687	chromosomal region	1/31	346/19659	0.423560643993448	0.473067732252422	0.30109574145809	CENPF	1
GO:0005667	GO:0005667	transcription factor complex	1/31	356/19659	0.432748860185774	0.477133358666367	0.303683410656684	HELT	1
GO:0033267	GO:0033267	axon part	1/31	373/19659	0.448044519593299	0.487744666899035	0.310437242089961	ROR1	1
GO:0005874	GO:0005874	microtubule	1/31	414/19659	0.483309993928584	0.519558243473228	0.330685785319557	DPYSL2	1
GO:0044441	GO:0044441	ciliary part	1/31	441/19659	0.505332035911514	0.536525371461608	0.341484936548392	CENPF	1
GO:0005635	GO:0005635	nuclear envelope	1/31	461/19659	0.521056180261567	0.542999985298252	0.345605865795705	CENPF	1
GO:0099568	GO:0099568	cytoplasmic region	1/31	479/19659	0.534793502960085	0.542999985298252	0.345605865795705	CENPF	1
GO:0098793	GO:0098793	presynapse	1/31	482/19659	0.537045670008992	0.542999985298252	0.345605865795705	ROR1	1
GO:0043025	GO:0043025	neuronal cell body	1/31	483/19659	0.537794044844979	0.542999985298252	0.345605865795705	GAL	1
GO:0031012	GO:0031012	extracellular matrix	1/31	490/19659	0.542999985298252	0.542999985298252	0.345605865795705	RTBDN	1
