## Supplementary material for "Gene prediction in heterogeneous cancer tissues and establishment of Least Absolute Shrinking and Selection Operator model of lung squamous cell carcinoma": S5

	ID	Description	GeneRatio	BgRatio	pvalue	p.adjust	qvalue	geneID	Count
GO:0051187	GO:0051187	cofactor catabolic process	2/18	68/18493	0.00196228289437976	0.141107970652649	0.102623978656472	HBM/GGTLC3	2
GO:0008584	GO:0008584	male gonad development	2/18	135/18493	0.00749687954206486	0.141107970652649	0.102623978656472	TCF21/RXFP2	2
GO:0046546	GO:0046546	development of primary male sexual characteristics	2/18	136/18493	0.00760440326784123	0.141107970652649	0.102623978656472	TCF21/RXFP2	2
GO:0007189	GO:0007189	adenylate cyclase-activating G protein-coupled receptor signaling pathway	2/18	139/18493	0.00793118156360796	0.141107970652649	0.102623978656472	ADGRD1/RXFP2	2
GO:0019388	GO:0019388	galactose catabolic process	1/18	10/18493	0.00969323903356745	0.141107970652649	0.102623978656472	PGM5	1
GO:0031284	GO:0031284	positive regulation of guanylate cyclase activity	1/18	10/18493	0.00969323903356745	0.141107970652649	0.102623978656472	GUCA2A	1
GO:0061365	GO:0061365	positive regulation of triglyceride lipase activity	1/18	10/18493	0.00969323903356745	0.141107970652649	0.102623978656472	GPIHBP1	1
GO:1901748	GO:1901748	leukotriene D4 metabolic process	1/18	10/18493	0.00969323903356745	0.141107970652649	0.102623978656472	GGTLC3	1
GO:1901750	GO:1901750	leukotriene D4 biosynthetic process	1/18	10/18493	0.00969323903356745	0.141107970652649	0.102623978656472	GGTLC3	1
GO:0046661	GO:0046661	male sex differentiation	2/18	157/18493	0.0100225708501034	0.141107970652649	0.102623978656472	TCF21/RXFP2	2
GO:0006751	GO:0006751	glutathione catabolic process	1/18	11/18493	0.0106576669780242	0.141107970652649	0.102623978656472	GGTLC3	1
GO:0010986	GO:0010986	positive regulation of lipoprotein particle clearance	1/18	12/18493	0.011621207828278	0.141107970652649	0.102623978656472	GPIHBP1	1
GO:0031282	GO:0031282	regulation of guanylate cyclase activity	1/18	12/18493	0.011621207828278	0.141107970652649	0.102623978656472	GUCA2A	1
GO:0042908	GO:0042908	xenobiotic transport	1/18	12/18493	0.011621207828278	0.141107970652649	0.102623978656472	ABCA8	1
GO:0006012	GO:0006012	galactose metabolic process	1/18	14/18493	0.0135456313175764	0.141107970652649	0.102623978656472	PGM5	1
GO:0019933	GO:0019933	cAMP-mediated signaling	2/18	186/18493	0.0138488271717757	0.141107970652649	0.102623978656472	ADGRD1/RXFP2	2
GO:0015671	GO:0015671	oxygen transport	1/18	15/18493	0.0145065154907608	0.141107970652649	0.102623978656472	HBM	1
GO:0060766	GO:0060766	negative regulation of androgen receptor signaling pathway	1/18	15/18493	0.0145065154907608	0.141107970652649	0.102623978656472	TCF21	1
GO:0072075	GO:0072075	metanephric mesenchyme development	1/18	15/18493	0.0145065154907608	0.141107970652649	0.102623978656472	TCF21	1
GO:0045056	GO:0045056	transcytosis	1/18	16/18493	0.0154665156380263	0.141107970652649	0.102623978656472	GPIHBP1	1
GO:0072224	GO:0072224	metanephric glomerulus development	1/18	16/18493	0.0154665156380263	0.141107970652649	0.102623978656472	TCF21	1
GO:0007597	GO:0007597	blood coagulation, intrinsic pathway	1/18	18/18493	0.0173838669162348	0.141107970652649	0.102623978656472	GP9	1
GO:0048557	GO:0048557	embryonic digestive tract morphogenesis	1/18	18/18493	0.0173838669162348	0.141107970652649	0.102623978656472	TCF21	1
GO:0019935	GO:0019935	cyclic-nucleotide-mediated signaling	2/18	214/18493	0.0180530817456833	0.141107970652649	0.102623978656472	ADGRD1/RXFP2	2
GO:0015669	GO:0015669	gas transport	1/18	19/18493	0.0183412195763434	0.141107970652649	0.102623978656472	HBM	1
GO:0071435	GO:0071435	potassium ion export	1/18	19/18493	0.0183412195763434	0.141107970652649	0.102623978656472	KCNA10	1
GO:0072074	GO:0072074	kidney mesenchyme development	1/18	19/18493	0.0183412195763434	0.141107970652649	0.102623978656472	TCF21	1
GO:0097623	GO:0097623	potassium ion export across plasma membrane	1/18	19/18493	0.0183412195763434	0.141107970652649	0.102623978656472	KCNA10	1
GO:0008406	GO:0008406	gonad development	2/18	216/18493	0.0183718363179879	0.141107970652649	0.102623978656472	TCF21/RXFP2	2
GO:0015893	GO:0015893	drug transport	2/18	217/18493	0.018532117582882	0.141107970652649	0.102623978656472	HBM/ABCA8	2
GO:0007188	GO:0007188	adenylate cyclase-modulating G protein-coupled receptor signaling pathway	2/18	221/18493	0.0191792415458441	0.141107970652649	0.102623978656472	ADGRD1/RXFP2	2
GO:0019370	GO:0019370	leukotriene biosynthetic process	1/18	20/18493	0.019297691268864	0.141107970652649	0.102623978656472	GGTLC3	1
GO:0060008	GO:0060008	Sertoli cell differentiation	1/18	20/18493	0.019297691268864	0.141107970652649	0.102623978656472	TCF21	1
GO:0045137	GO:0045137	development of primary sexual characteristics	2/18	222/18493	0.0193425163586274	0.141107970652649	0.102623978656472	TCF21/RXFP2	2
GO:0031281	GO:0031281	positive regulation of cyclase activity	1/18	21/18493	0.0202532827568281	0.141107970652649	0.102623978656472	GUCA2A	1
GO:0051004	GO:0051004	regulation of lipoprotein lipase activity	1/18	21/18493	0.0202532827568281	0.141107970652649	0.102623978656472	GPIHBP1	1
GO:0051349	GO:0051349	positive regulation of lyase activity	1/18	21/18493	0.0202532827568281	0.141107970652649	0.102623978656472	GUCA2A	1
GO:0007530	GO:0007530	sex determination	1/18	22/18493	0.0212079948026477	0.141107970652649	0.102623978656472	TCF21	1
GO:0051457	GO:0051457	maintenance of protein location in nucleus	1/18	22/18493	0.0212079948026477	0.141107970652649	0.102623978656472	SYNE1	1
GO:0072012	GO:0072012	glomerulus vasculature development	1/18	22/18493	0.0212079948026477	0.141107970652649	0.102623978656472	TCF21	1
GO:0009755	GO:0009755	hormone-mediated signaling pathway	2/18	240/18493	0.0223821042541646	0.141107970652649	0.102623978656472	TCF21/RXFP2	2
GO:0045603	GO:0045603	positive regulation of endothelial cell differentiation	1/18	24/18493	0.023114783614405	0.141107970652649	0.102623978656472	ATOH8	1
GO:0061437	GO:0061437	renal system vasculature development	1/18	24/18493	0.023114783614405	0.141107970652649	0.102623978656472	TCF21	1
GO:0061440	GO:0061440	kidney vasculature development	1/18	24/18493	0.023114783614405	0.141107970652649	0.102623978656472	TCF21	1
GO:0001556	GO:0001556	oocyte maturation	1/18	25/18493	0.0240668619020727	0.141107970652649	0.102623978656472	RXFP2	1
GO:0043950	GO:0043950	positive regulation of cAMP-mediated signaling	1/18	26/18493	0.0250180637910574	0.141107970652649	0.102623978656472	RXFP2	1
GO:0072202	GO:0072202	cell differentiation involved in metanephros development	1/18	26/18493	0.0250180637910574	0.141107970652649	0.102623978656472	TCF21	1
GO:0007187	GO:0007187	G protein-coupled receptor signaling pathway, coupled to cyclic nucleotide second messenger	2/18	256/18493	0.0252403722527941	0.141107970652649	0.102623978656472	ADGRD1/RXFP2	2
GO:0051450	GO:0051450	myoblast proliferation	1/18	27/18493	0.0259683900406791	0.141107970652649	0.102623978656472	ATOH8	1
GO:0018195	GO:0018195	peptidyl-arginine modification	1/18	28/18493	0.0269178414096417	0.141107970652649	0.102623978656472	ART1	1
GO:0042219	GO:0042219	cellular modified amino acid catabolic process	1/18	28/18493	0.0269178414096417	0.141107970652649	0.102623978656472	GGTLC3	1
GO:0072378	GO:0072378	blood coagulation, fibrin clot formation	1/18	28/18493	0.0269178414096417	0.141107970652649	0.102623978656472	GP9	1
GO:0007548	GO:0007548	sex differentiation	2/18	268/18493	0.0274777443189432	0.141107970652649	0.102623978656472	TCF21/RXFP2	2
GO:0060765	GO:0060765	regulation of androgen receptor signaling pathway	1/18	29/18493	0.0278664186560339	0.141107970652649	0.102623978656472	TCF21	1
GO:0043171	GO:0043171	peptide catabolic process	1/18	30/18493	0.0288141225373265	0.141107970652649	0.102623978656472	GGTLC3	1
GO:0006471	GO:0006471	protein ADP-ribosylation	1/18	31/18493	0.0297609538103769	0.141107970652649	0.102623978656472	ART1	1
GO:0006691	GO:0006691	leukotriene metabolic process	1/18	31/18493	0.0297609538103769	0.141107970652649	0.102623978656472	GGTLC3	1
GO:0007190	GO:0007190	activation of adenylate cyclase activity	1/18	31/18493	0.0297609538103769	0.141107970652649	0.102623978656472	RXFP2	1
GO:0042744	GO:0042744	hydrogen peroxide catabolic process	1/18	32/18493	0.030706913231426	0.143125443027833	0.10409123129297	HBM	1
GO:0048536	GO:0048536	spleen development	1/18	34/18493	0.0325962195394163	0.144580006021604	0.10514909528844	TCF21	1
GO:0048566	GO:0048566	embryonic digestive tract development	1/18	34/18493	0.0325962195394163	0.144580006021604	0.10514909528844	TCF21	1
GO:0140115	GO:0140115	export across plasma membrane	1/18	34/18493	0.0325962195394163	0.144580006021604	0.10514909528844	KCNA10	1
GO:0033144	GO:0033144	negative regulation of intracellular steroid hormone receptor signaling pathway	1/18	36/18493	0.0344820474989489	0.147598579092195	0.10734442115796	TCF21	1
GO:0010984	GO:0010984	regulation of lipoprotein particle clearance	1/18	37/18493	0.0354236589821267	0.147598579092195	0.10734442115796	GPIHBP1	1
GO:0055090	GO:0055090	acylglycerol homeostasis	1/18	37/18493	0.0354236589821267	0.147598579092195	0.10734442115796	GPIHBP1	1
GO:0070328	GO:0070328	triglyceride homeostasis	1/18	37/18493	0.0354236589821267	0.147598579092195	0.10734442115796	GPIHBP1	1
GO:0072595	GO:0072595	maintenance of protein localization in organelle	1/18	39/18493	0.0373042807181165	0.150241506148708	0.109266549926333	SYNE1	1
GO:0030810	GO:0030810	positive regulation of nucleotide biosynthetic process	1/18	40/18493	0.0382432924742167	0.150241506148708	0.109266549926333	GUCA2A	1
GO:0048286	GO:0048286	lung alveolus development	1/18	40/18493	0.0382432924742167	0.150241506148708	0.109266549926333	TCF21	1
GO:1900373	GO:1900373	positive regulation of purine nucleotide biosynthetic process	1/18	40/18493	0.0382432924742167	0.150241506148708	0.109266549926333	GUCA2A	1
GO:0072210	GO:0072210	metanephric nephron development	1/18	41/18493	0.0391814391568951	0.151759095326002	0.110370251146183	TCF21	1
GO:0045601	GO:0045601	regulation of endothelial cell differentiation	1/18	43/18493	0.0410551403018475	0.153954558888178	0.111966951918675	ATOH8	1
GO:0048599	GO:0048599	oocyte development	1/18	45/18493	0.0429253901466026	0.153954558888178	0.111966951918675	RXFP2	1
GO:0005978	GO:0005978	glycogen biosynthetic process	1/18	46/18493	0.04385922270175	0.153954558888178	0.111966951918675	PGM5	1
GO:0009250	GO:0009250	glucan biosynthetic process	1/18	46/18493	0.04385922270175	0.153954558888178	0.111966951918675	PGM5	1
GO:0031279	GO:0031279	regulation of cyclase activity	1/18	46/18493	0.04385922270175	0.153954558888178	0.111966951918675	GUCA2A	1
GO:0045981	GO:0045981	positive regulation of nucleotide metabolic process	1/18	46/18493	0.04385922270175	0.153954558888178	0.111966951918675	GUCA2A	1
GO:1900544	GO:1900544	positive regulation of purine nucleotide metabolic process	1/18	46/18493	0.04385922270175	0.153954558888178	0.111966951918675	GUCA2A	1
GO:0007528	GO:0007528	neuromuscular junction development	1/18	47/18493	0.0447921946750448	0.153954558888178	0.111966951918675	PDZRN3	1
GO:0051339	GO:0051339	regulation of lyase activity	1/18	47/18493	0.0447921946750448	0.153954558888178	0.111966951918675	GUCA2A	1
GO:0046456	GO:0046456	icosanoid biosynthetic process	1/18	49/18493	0.0466555598613327	0.153954558888178	0.111966951918675	GGTLC3	1
GO:0048546	GO:0048546	digestive tract morphogenesis	1/18	49/18493	0.0466555598613327	0.153954558888178	0.111966951918675	TCF21	1
GO:0006790	GO:0006790	sulfur compound metabolic process	2/18	362/18493	0.0475608210213774	0.153954558888178	0.111966951918675	ACSM2B/GGTLC3	2
GO:0009994	GO:0009994	oocyte differentiation	1/18	50/18493	0.0475859545654368	0.153954558888178	0.111966951918675	RXFP2	1
GO:0060425	GO:0060425	lung morphogenesis	1/18	50/18493	0.0475859545654368	0.153954558888178	0.111966951918675	TCF21	1
GO:0006749	GO:0006749	glutathione metabolic process	1/18	54/18493	0.0512989648229355	0.15674683695897	0.113997699606523	GGTLC3	1
GO:0019320	GO:0019320	hexose catabolic process	1/18	54/18493	0.0512989648229355	0.15674683695897	0.113997699606523	PGM5	1
GO:0034394	GO:0034394	protein localization to cell surface	1/18	54/18493	0.0512989648229355	0.15674683695897	0.113997699606523	GPIHBP1	1
GO:0043949	GO:0043949	regulation of cAMP-mediated signaling	1/18	54/18493	0.0512989648229355	0.15674683695897	0.113997699606523	RXFP2	1
GO:0061005	GO:0061005	cell differentiation involved in kidney development	1/18	54/18493	0.0512989648229355	0.15674683695897	0.113997699606523	TCF21	1
GO:0044273	GO:0044273	sulfur compound catabolic process	1/18	56/18493	0.0531503392180823	0.159898443444376	0.116289777050455	GGTLC3	1
GO:0017001	GO:0017001	antibiotic catabolic process	1/18	57/18493	0.0540747463284618	0.159898443444376	0.116289777050455	HBM	1
GO:0042743	GO:0042743	hydrogen peroxide metabolic process	1/18	57/18493	0.0540747463284618	0.159898443444376	0.116289777050455	HBM	1
GO:0001658	GO:0001658	branching involved in ureteric bud morphogenesis	1/18	60/18493	0.0568428561940156	0.162342873644577	0.118067544468783	TCF21	1
GO:0032835	GO:0032835	glomerulus development	1/18	60/18493	0.0568428561940156	0.162342873644577	0.118067544468783	TCF21	1
GO:0046394	GO:0046394	carboxylic acid biosynthetic process	2/18	412/18493	0.0598980559592079	0.162342873644577	0.118067544468783	ACSM2B/GGTLC3	2
GO:0016053	GO:0016053	organic acid biosynthetic process	2/18	413/18493	0.0601553156382215	0.162342873644577	0.118067544468783	ACSM2B/GGTLC3	2
GO:0046365	GO:0046365	monosaccharide catabolic process	1/18	64/18493	0.0605217701754589	0.162342873644577	0.118067544468783	PGM5	1
GO:0060675	GO:0060675	ureteric bud morphogenesis	1/18	65/18493	0.0614393787346237	0.162342873644577	0.118067544468783	TCF21	1
GO:0030858	GO:0030858	positive regulation of epithelial cell differentiation	1/18	66/18493	0.0623561407914273	0.162342873644577	0.118067544468783	ATOH8	1
GO:0071806	GO:0071806	protein transmembrane transport	1/18	66/18493	0.0623561407914273	0.162342873644577	0.118067544468783	GPIHBP1	1
GO:0072171	GO:0072171	mesonephric tubule morphogenesis	1/18	66/18493	0.0623561407914273	0.162342873644577	0.118067544468783	TCF21	1
GO:0048608	GO:0048608	reproductive structure development	2/18	428/18493	0.064061244535999	0.162342873644577	0.118067544468783	TCF21/RXFP2	2
GO:0033692	GO:0033692	cellular polysaccharide biosynthetic process	1/18	68/18493	0.0641871283373955	0.162342873644577	0.118067544468783	PGM5	1
GO:0061458	GO:0061458	reproductive system development	2/18	431/18493	0.0648528579431241	0.162342873644577	0.118067544468783	TCF21/RXFP2	2
GO:0060395	GO:0060395	SMAD protein signal transduction	1/18	69/18493	0.0651013552947862	0.162342873644577	0.118067544468783	ATOH8	1
GO:0030521	GO:0030521	androgen receptor signaling pathway	1/18	70/18493	0.0660147386862697	0.162342873644577	0.118067544468783	TCF21	1
GO:0060193	GO:0060193	positive regulation of lipase activity	1/18	70/18493	0.0660147386862697	0.162342873644577	0.118067544468783	GPIHBP1	1
GO:0034381	GO:0034381	plasma lipoprotein particle clearance	1/18	71/18493	0.066927279244466	0.162342873644577	0.118067544468783	GPIHBP1	1
GO:0019932	GO:0019932	second-messenger-mediated signaling	2/18	439/18493	0.0669804777662084	0.162342873644577	0.118067544468783	ADGRD1/RXFP2	2
GO:0005977	GO:0005977	glycogen metabolic process	1/18	73/18493	0.0687498347884925	0.162342873644577	0.118067544468783	PGM5	1
GO:1900371	GO:1900371	regulation of purine nucleotide biosynthetic process	1/18	73/18493	0.0687498347884925	0.162342873644577	0.118067544468783	GUCA2A	1
GO:0000271	GO:0000271	polysaccharide biosynthetic process	1/18	74/18493	0.0696598512365821	0.162342873644577	0.118067544468783	PGM5	1
GO:0006073	GO:0006073	cellular glucan metabolic process	1/18	74/18493	0.0696598512365821	0.162342873644577	0.118067544468783	PGM5	1
GO:0030808	GO:0030808	regulation of nucleotide biosynthetic process	1/18	74/18493	0.0696598512365821	0.162342873644577	0.118067544468783	GUCA2A	1
GO:0032507	GO:0032507	maintenance of protein location in cell	1/18	74/18493	0.0696598512365821	0.162342873644577	0.118067544468783	SYNE1	1
GO:0044042	GO:0044042	glucan metabolic process	1/18	74/18493	0.0696598512365821	0.162342873644577	0.118067544468783	PGM5	1
GO:0072078	GO:0072078	nephron tubule morphogenesis	1/18	74/18493	0.0696598512365821	0.162342873644577	0.118067544468783	TCF21	1
GO:0001937	GO:0001937	negative regulation of endothelial cell proliferation	1/18	75/18493	0.0705690277759025	0.163079686036749	0.118603408026727	ATOH8	1
GO:0072088	GO:0072088	nephron epithelium morphogenesis	1/18	76/18493	0.0714773651360957	0.163802295103553	0.119128941893493	TCF21	1
GO:0061333	GO:0061333	renal tubule morphogenesis	1/18	78/18493	0.0732915252346945	0.165206306881484	0.120150041368352	TCF21	1
GO:0072028	GO:0072028	nephron morphogenesis	1/18	78/18493	0.0732915252346945	0.165206306881484	0.120150041368352	TCF21	1
GO:0033143	GO:0033143	regulation of intracellular steroid hormone receptor signaling pathway	1/18	79/18493	0.074197349429415	0.165888382870643	0.120646096633195	TCF21	1
GO:0034637	GO:0034637	cellular carbohydrate biosynthetic process	1/18	83/18493	0.0778122908070966	0.172567580418964	0.125503694850156	PGM5	1
GO:0048477	GO:0048477	oogenesis	1/18	85/18493	0.07961475841417	0.174992735464348	0.127267443974071	RXFP2	1
GO:0006112	GO:0006112	energy reserve metabolic process	1/18	87/18493	0.0814138983593695	0.174992735464348	0.127267443974071	PGM5	1
GO:0006855	GO:0006855	drug transmembrane transport	1/18	87/18493	0.0814138983593695	0.174992735464348	0.127267443974071	ABCA8	1
GO:0001656	GO:0001656	metanephros development	1/18	89/18493	0.0832097164253746	0.174992735464348	0.127267443974071	TCF21	1
GO:0007193	GO:0007193	adenylate cyclase-inhibiting G protein-coupled receptor signaling pathway	1/18	89/18493	0.0832097164253746	0.174992735464348	0.127267443974071	RXFP2	1
GO:0060021	GO:0060021	roof of mouth development	1/18	89/18493	0.0832097164253746	0.174992735464348	0.127267443974071	TCF21	1
GO:1901570	GO:1901570	fatty acid derivative biosynthetic process	1/18	91/18493	0.0850022183854445	0.174992735464348	0.127267443974071	GGTLC3	1
GO:0042632	GO:0042632	cholesterol homeostasis	1/18	92/18493	0.0858972276273234	0.174992735464348	0.127267443974071	GPIHBP1	1
GO:0055092	GO:0055092	sterol homeostasis	1/18	93/18493	0.0867914100034288	0.174992735464348	0.127267443974071	GPIHBP1	1
GO:0072080	GO:0072080	nephron tubule development	1/18	93/18493	0.0867914100034288	0.174992735464348	0.127267443974071	TCF21	1
GO:0060993	GO:0060993	kidney morphogenesis	1/18	94/18493	0.087684766232773	0.174992735464348	0.127267443974071	TCF21	1
GO:1900542	GO:1900542	regulation of purine nucleotide metabolic process	1/18	94/18493	0.087684766232773	0.174992735464348	0.127267443974071	GUCA2A	1
GO:0051651	GO:0051651	maintenance of location in cell	1/18	95/18493	0.0885772970337845	0.174992735464348	0.127267443974071	SYNE1	1
GO:0060191	GO:0060191	regulation of lipase activity	1/18	95/18493	0.0885772970337845	0.174992735464348	0.127267443974071	GPIHBP1	1
GO:0061326	GO:0061326	renal tubule development	1/18	95/18493	0.0885772970337845	0.174992735464348	0.127267443974071	TCF21	1
GO:0001657	GO:0001657	ureteric bud development	1/18	96/18493	0.0894690031243052	0.174992735464348	0.127267443974071	TCF21	1
GO:0072163	GO:0072163	mesonephric epithelium development	1/18	97/18493	0.0903598852215906	0.174992735464348	0.127267443974071	TCF21	1
GO:0072164	GO:0072164	mesonephric tubule development	1/18	97/18493	0.0903598852215906	0.174992735464348	0.127267443974071	TCF21	1
GO:0006140	GO:0006140	regulation of nucleotide metabolic process	1/18	98/18493	0.0912499440423132	0.175480661619833	0.127622299359879	GUCA2A	1
GO:0044264	GO:0044264	cellular polysaccharide metabolic process	1/18	99/18493	0.0921391803025597	0.175960240161138	0.127971083753555	PGM5	1
GO:0001823	GO:0001823	mesonephros development	1/18	101/18493	0.0939151880030554	0.176895045896166	0.128650942469939	TCF21	1
GO:0098869	GO:0098869	cellular oxidant detoxification	1/18	101/18493	0.0939151880030554	0.176895045896166	0.128650942469939	HBM	1
GO:0006637	GO:0006637	acyl-CoA metabolic process	1/18	103/18493	0.0956879140401045	0.177488577042306	0.129082601485313	ACSM2B	1
GO:0035383	GO:0035383	thioester metabolic process	1/18	103/18493	0.0956879140401045	0.177488577042306	0.129082601485313	ACSM2B	1
GO:0045185	GO:0045185	maintenance of protein location	1/18	104/18493	0.096573048218858	0.177488577042306	0.129082601485313	SYNE1	1
GO:0097006	GO:0097006	regulation of plasma lipoprotein particle levels	1/18	105/18493	0.0974573641214115	0.177488577042306	0.129082601485313	GPIHBP1	1
GO:1990748	GO:1990748	cellular detoxification	1/18	105/18493	0.0974573641214115	0.177488577042306	0.129082601485313	HBM	1
GO:0006690	GO:0006690	icosanoid metabolic process	1/18	108/18493	0.100105409289059	0.1803329628591	0.131151245715709	GGTLC3	1
GO:0005976	GO:0005976	polysaccharide metabolic process	1/18	109/18493	0.100986459201096	0.1803329628591	0.131151245715709	PGM5	1
GO:0072009	GO:0072009	nephron epithelium development	1/18	109/18493	0.100986459201096	0.1803329628591	0.131151245715709	TCF21	1
GO:0045446	GO:0045446	endothelial cell differentiation	1/18	111/18493	0.1027461155684	0.182291495363289	0.132575632991483	ATOH8	1
GO:0006805	GO:0006805	xenobiotic metabolic process	1/18	117/18493	0.108005587999151	0.190394466024145	0.138468702563015	ACSM2B	1
GO:0001704	GO:0001704	formation of primary germ layer	1/18	118/18493	0.108879330892926	0.190712203793343	0.138699784576976	ATOH8	1
GO:0010595	GO:0010595	positive regulation of endothelial cell migration	1/18	122/18493	0.112366225896601	0.195574127351678	0.142235728983039	ATOH8	1
GO:0098754	GO:0098754	detoxification	1/18	123/18493	0.11323593401994	0.195848313556499	0.142435137132	HBM	1
GO:0006997	GO:0006997	nucleus organization	1/18	124/18493	0.114104837296349	0.196117689103101	0.142631046620437	SYNE1	1
GO:0003158	GO:0003158	endothelium development	1/18	125/18493	0.114972936426877	0.196382344828516	0.142823523511648	ATOH8	1
GO:0048565	GO:0048565	digestive tract development	1/18	131/18493	0.120164683333139	0.203983258744525	0.148351460905109	TCF21	1
GO:0051291	GO:0051291	protein heterooligomerization	1/18	132/18493	0.121027173023804	0.204186948353044	0.148499598802214	HBM	1
GO:0007292	GO:0007292	female gamete generation	1/18	134/18493	0.122749757426834	0.205179625635735	0.149221545916898	RXFP2	1
GO:0007586	GO:0007586	digestion	1/18	135/18493	0.123609853530452	0.205179625635735	0.149221545916898	GUCA2A	1
GO:0072006	GO:0072006	nephron development	1/18	136/18493	0.124469153162027	0.205179625635735	0.149221545916898	TCF21	1
GO:0033865	GO:0033865	nucleoside bisphosphate metabolic process	1/18	138/18493	0.126185365785307	0.205179625635735	0.149221545916898	ACSM2B	1
GO:0033875	GO:0033875	ribonucleoside bisphosphate metabolic process	1/18	138/18493	0.126185365785307	0.205179625635735	0.149221545916898	ACSM2B	1
GO:0034032	GO:0034032	purine nucleoside bisphosphate metabolic process	1/18	138/18493	0.126185365785307	0.205179625635735	0.149221545916898	ACSM2B	1
GO:0042737	GO:0042737	drug catabolic process	1/18	140/18493	0.127898400843526	0.205179625635735	0.149221545916898	HBM	1
GO:0072073	GO:0072073	kidney epithelium development	1/18	140/18493	0.127898400843526	0.205179625635735	0.149221545916898	TCF21	1
GO:0030518	GO:0030518	intracellular steroid hormone receptor signaling pathway	1/18	142/18493	0.129608263874468	0.205179625635735	0.149221545916898	TCF21	1
GO:0062013	GO:0062013	positive regulation of small molecule metabolic process	1/18	142/18493	0.129608263874468	0.205179625635735	0.149221545916898	GUCA2A	1
GO:0055123	GO:0055123	digestive system development	1/18	143/18493	0.130462007607793	0.205179625635735	0.149221545916898	TCF21	1
GO:0007030	GO:0007030	Golgi organization	1/18	144/18493	0.13131496040687	0.205179625635735	0.149221545916898	SYNE1	1
GO:0055088	GO:0055088	lipid homeostasis	1/18	144/18493	0.13131496040687	0.205179625635735	0.149221545916898	GPIHBP1	1
GO:0035148	GO:0035148	tube formation	1/18	145/18493	0.132167122961379	0.205344400081238	0.149341381877264	ATOH8	1
GO:0048754	GO:0048754	branching morphogenesis of an epithelial tube	1/18	150/18493	0.13641610616477	0.208682982130332	0.151769441549332	TCF21	1
GO:0030856	GO:0030856	regulation of epithelial cell differentiation	1/18	151/18493	0.137263541703615	0.208682982130332	0.151769441549332	ATOH8	1
GO:0016052	GO:0016052	carbohydrate catabolic process	1/18	152/18493	0.138110191809892	0.208682982130332	0.151769441549332	PGM5	1
GO:0016999	GO:0016999	antibiotic metabolic process	1/18	152/18493	0.138110191809892	0.208682982130332	0.151769441549332	HBM	1
GO:0030168	GO:0030168	platelet activation	1/18	152/18493	0.138110191809892	0.208682982130332	0.151769441549332	GP9	1
GO:0071695	GO:0071695	anatomical structure maturation	1/18	155/18493	0.140645436382334	0.211352431722086	0.153710859434245	RXFP2	1
GO:0006633	GO:0006633	fatty acid biosynthetic process	1/18	156/18493	0.141488951604556	0.211464465713331	0.153792338700605	ACSM2B	1
GO:1901568	GO:1901568	fatty acid derivative metabolic process	1/18	160/18493	0.144855199191916	0.215325296096092	0.156600215342612	GGTLC3	1
GO:0007519	GO:0007519	skeletal muscle tissue development	1/18	161/18493	0.145694811171109	0.215408995011049	0.156661087280763	TCF21	1
GO:0050680	GO:0050680	negative regulation of epithelial cell proliferation	1/18	162/18493	0.146533644544386	0.215490653741745	0.156720475448542	ATOH8	1
GO:0010634	GO:0010634	positive regulation of epithelial cell migration	1/18	165/18493	0.149045479821915	0.218018653994823	0.158559021087144	ATOH8	1
GO:0030324	GO:0030324	lung development	1/18	169/18493	0.152383734207826	0.219400664435352	0.159564119589347	TCF21	1
GO:0048469	GO:0048469	cell maturation	1/18	169/18493	0.152383734207826	0.219400664435352	0.159564119589347	RXFP2	1
GO:0050821	GO:0050821	protein stabilization	1/18	169/18493	0.152383734207826	0.219400664435352	0.159564119589347	GPIHBP1	1
GO:0060538	GO:0060538	skeletal muscle organ development	1/18	170/18493	0.153216363152613	0.219450520140461	0.159600378283971	TCF21	1
GO:0071466	GO:0071466	cellular response to xenobiotic stimulus	1/18	171/18493	0.154048219587872	0.219498758480128	0.15963546071282	ACSM2B	1
GO:0030323	GO:0030323	respiratory tube development	1/18	173/18493	0.155709617627686	0.220722396121719	0.160525378997614	TCF21	1
GO:0001936	GO:0001936	regulation of endothelial cell proliferation	1/18	175/18493	0.1573679337175	0.221929137293911	0.161403008941026	ATOH8	1
GO:0007369	GO:0007369	gastrulation	1/18	181/18493	0.162324444056993	0.22774445687722	0.165632332274342	ATOH8	1
GO:0061138	GO:0061138	morphogenesis of a branching epithelium	1/18	182/18493	0.163147847290227	0.22774445687722	0.165632332274342	TCF21	1
GO:0044272	GO:0044272	sulfur compound biosynthetic process	1/18	187/18493	0.167253410049307	0.232296402846259	0.168942838433643	GGTLC3	1
GO:0001935	GO:0001935	endothelial cell proliferation	1/18	190/18493	0.169707608978131	0.234470714717644	0.170524156158287	ATOH8	1
GO:0043401	GO:0043401	steroid hormone mediated signaling pathway	1/18	191/18493	0.170524156158287	0.234470714717644	0.170524156158287	TCF21	1
GO:0060541	GO:0060541	respiratory system development	1/18	194/18493	0.172969249601369	0.235477938813745	0.171256682773633	TCF21	1
GO:0072376	GO:0072376	protein activation cascade	1/18	194/18493	0.172969249601369	0.235477938813745	0.171256682773633	GP9	1
GO:0001763	GO:0001763	morphogenesis of a branching structure	1/18	196/18493	0.174595528439778	0.236456235645735	0.171968171378716	TCF21	1
GO:0006575	GO:0006575	cellular modified amino acid metabolic process	1/18	197/18493	0.17540753480629	0.236456235645735	0.171968171378716	GGTLC3	1
GO:0006006	GO:0006006	glucose metabolic process	1/18	204/18493	0.181070490627621	0.242899438646809	0.17665413719768	PGM5	1
GO:0016051	GO:0016051	carbohydrate biosynthetic process	1/18	209/18493	0.18509294948685	0.246707184605442	0.179423406985776	PGM5	1
GO:0048762	GO:0048762	mesenchymal cell differentiation	1/18	210/18493	0.185895198825575	0.246707184605442	0.179423406985776	TCF21	1
GO:0071804	GO:0071804	cellular potassium ion transport	1/18	212/18493	0.187497460300136	0.246707184605442	0.179423406985776	KCNA10	1
GO:0071805	GO:0071805	potassium ion transmembrane transport	1/18	212/18493	0.187497460300136	0.246707184605442	0.179423406985776	KCNA10	1
GO:0017038	GO:0017038	protein import	1/18	214/18493	0.189096743187106	0.247626687506925	0.180092136368672	GPIHBP1	1
GO:0010594	GO:0010594	regulation of endothelial cell migration	1/18	222/18493	0.195464192971253	0.254751910270591	0.18527411656043	ATOH8	1
GO:0097237	GO:0097237	cellular response to toxic substance	1/18	235/18493	0.205710687327159	0.266841693466834	0.194066686157698	HBM	1
GO:0006813	GO:0006813	potassium ion transport	1/18	238/18493	0.208057696639812	0.268619091905861	0.195359339567899	KCNA10	1
GO:0019318	GO:0019318	hexose metabolic process	1/18	244/18493	0.21273207988237	0.273370663400241	0.198815027927448	PGM5	1
GO:0007281	GO:0007281	germ cell development	1/18	255/18493	0.221234182107344	0.282973953858231	0.205799239169623	RXFP2	1
GO:0006164	GO:0006164	purine nucleotide biosynthetic process	1/18	258/18493	0.223537842855211	0.284256599491706	0.206732072357604	GUCA2A	1
GO:0071383	GO:0071383	cellular response to steroid hormone stimulus	1/18	259/18493	0.224304298508	0.284256599491706	0.206732072357604	TCF21	1
GO:0031647	GO:0031647	regulation of protein stability	1/18	265/18493	0.228888048065432	0.285323142709405	0.207507740152294	GPIHBP1	1
GO:0043542	GO:0043542	endothelial cell migration	1/18	266/18493	0.229649514772412	0.285323142709405	0.207507740152294	ATOH8	1
GO:0015980	GO:0015980	energy derivation by oxidation of organic compounds	1/18	267/18493	0.230410271272884	0.285323142709405	0.207507740152294	PGM5	1
GO:0034504	GO:0034504	protein localization to nucleus	1/18	269/18493	0.231929656147657	0.285323142709405	0.207507740152294	SYNE1	1
GO:0060485	GO:0060485	mesenchyme development	1/18	269/18493	0.231929656147657	0.285323142709405	0.207507740152294	TCF21	1
GO:0001822	GO:0001822	kidney development	1/18	271/18493	0.233446207671331	0.285323142709405	0.207507740152294	TCF21	1
GO:0021700	GO:0021700	developmental maturation	1/18	271/18493	0.233446207671331	0.285323142709405	0.207507740152294	RXFP2	1
GO:0072522	GO:0072522	purine-containing compound biosynthetic process	1/18	271/18493	0.233446207671331	0.285323142709405	0.207507740152294	GUCA2A	1
GO:0072593	GO:0072593	reactive oxygen species metabolic process	1/18	276/18493	0.237225223187126	0.288659010515309	0.209933825829315	HBM	1
GO:0044262	GO:0044262	cellular carbohydrate metabolic process	1/18	278/18493	0.238731897093642	0.289212650664103	0.210336473210257	PGM5	1
GO:0009410	GO:0009410	response to xenobiotic stimulus	1/18	282/18493	0.241736816737533	0.290606780771687	0.211350386015772	ACSM2B	1
GO:0010632	GO:0010632	regulation of epithelial cell migration	1/18	284/18493	0.243235072340075	0.290606780771687	0.211350386015772	ATOH8	1
GO:0048562	GO:0048562	embryonic organ morphogenesis	1/18	284/18493	0.243235072340075	0.290606780771687	0.211350386015772	TCF21	1
GO:0072001	GO:0072001	renal system development	1/18	286/18493	0.244730531692923	0.290606780771687	0.211350386015772	TCF21	1
GO:0005996	GO:0005996	monosaccharide metabolic process	1/18	287/18493	0.245477214311121	0.290606780771687	0.211350386015772	PGM5	1
GO:0030522	GO:0030522	intracellular receptor signaling pathway	1/18	288/18493	0.246223199708374	0.290606780771687	0.211350386015772	TCF21	1
GO:0072330	GO:0072330	monocarboxylic acid biosynthetic process	1/18	293/18493	0.249942689809876	0.293736067084256	0.213626230606732	ACSM2B	1
GO:0060562	GO:0060562	epithelial tube morphogenesis	1/18	313/18493	0.264648021364203	0.30969449308577	0.225232358607833	TCF21	1
GO:0051235	GO:0051235	maintenance of location	1/18	318/18493	0.268281575162711	0.312616242244685	0.227357267087044	SYNE1	1
GO:0001655	GO:0001655	urogenital system development	1/18	322/18493	0.27117620235692	0.314655931004865	0.228840677094447	TCF21	1
GO:0051260	GO:0051260	protein homooligomerization	1/18	328/18493	0.27549787287301	0.318327374117974	0.231510817540345	KCNA10	1
GO:0007596	GO:0007596	blood coagulation	1/18	334/18493	0.279795333079594	0.321940236807064	0.234138354041501	GP9	1
GO:0007599	GO:0007599	hemostasis	1/18	339/18493	0.283358148074381	0.322805353032451	0.234767529478146	GP9	1
GO:0007178	GO:0007178	transmembrane receptor protein serine/threonine kinase signaling pathway	1/18	340/18493	0.284068710668557	0.322805353032451	0.234767529478146	ATOH8	1
GO:0050817	GO:0050817	coagulation	1/18	340/18493	0.284068710668557	0.322805353032451	0.234767529478146	GP9	1
GO:0009165	GO:0009165	nucleotide biosynthetic process	1/18	344/18493	0.286904312600913	0.323614133601827	0.235355733528602	GUCA2A	1
GO:0010631	GO:0010631	epithelial cell migration	1/18	346/18493	0.288318132700188	0.323614133601827	0.235355733528602	ATOH8	1
GO:1901293	GO:1901293	nucleoside phosphate biosynthetic process	1/18	347/18493	0.289024049579638	0.323614133601827	0.235355733528602	GUCA2A	1
GO:0090132	GO:0090132	epithelium migration	1/18	349/18493	0.290433899916359	0.323614133601827	0.235355733528602	ATOH8	1
GO:0022412	GO:0022412	cellular process involved in reproduction in multicellular organism	1/18	350/18493	0.291137834539458	0.323614133601827	0.235355733528602	RXFP2	1
GO:0006732	GO:0006732	coenzyme metabolic process	1/18	351/18493	0.291841109575466	0.323614133601827	0.235355733528602	ACSM2B	1
GO:0062012	GO:0062012	regulation of small molecule metabolic process	1/18	355/18493	0.294647625475585	0.324112388023144	0.235718100380468	GUCA2A	1
GO:0090130	GO:0090130	tissue migration	1/18	355/18493	0.294647625475585	0.324112388023144	0.235718100380468	ATOH8	1
GO:0006869	GO:0006869	lipid transport	1/18	359/18493	0.297443634432606	0.325884460035724	0.237006880025981	ABCA8	1
GO:0050678	GO:0050678	regulation of epithelial cell proliferation	1/18	368/18493	0.303696430180216	0.330856447452664	0.240622870874665	ATOH8	1
GO:0006631	GO:0006631	fatty acid metabolic process	1/18	369/18493	0.304387931656451	0.330856447452664	0.240622870874665	ACSM2B	1
GO:0042692	GO:0042692	muscle cell differentiation	1/18	373/18493	0.307147457120564	0.332541538221083	0.241848391433515	SYNE1	1
GO:0014706	GO:0014706	striated muscle tissue development	1/18	379/18493	0.311267366840887	0.335680493651937	0.2441312681105	TCF21	1
GO:0050808	GO:0050808	synapse organization	1/18	384/18493	0.314682939636825	0.338038314062996	0.24584604659127	PDZRN3	1
GO:0048545	GO:0048545	response to steroid hormone	1/18	390/18493	0.318760510650644	0.341086149528899	0.248062654202836	TCF21	1
GO:0010876	GO:0010876	lipid localization	1/18	393/18493	0.320790693225848	0.341928064484916	0.24867495598903	ABCA8	1
GO:0060537	GO:0060537	muscle tissue development	1/18	395/18493	0.322140972322221	0.342041572929	0.248757507584727	TCF21	1
GO:0007517	GO:0007517	muscle organ development	1/18	403/18493	0.327516778239039	0.345084728029639	0.250970711294283	TCF21	1
GO:0010256	GO:0010256	endomembrane system organization	1/18	403/18493	0.327516778239039	0.345084728029639	0.250970711294283	SYNE1	1
GO:0050673	GO:0050673	epithelial cell proliferation	1/18	420/18493	0.338806969351304	0.355618002181712	0.258631274313972	ATOH8	1
GO:0048568	GO:0048568	embryonic organ development	1/18	422/18493	0.340123394604656	0.355642332761522	0.258648969281107	TCF21	1
GO:0050911	GO:0050911	detection of chemical stimulus involved in sensory perception of smell	1/18	427/18493	0.3434036363695	0.357712121218229	0.260154269976894	OR6K3	1
GO:0044282	GO:0044282	small molecule catabolic process	1/18	431/18493	0.346016735324717	0.35907397061999	0.261144705905447	PGM5	1
GO:0048732	GO:0048732	gland development	1/18	434/18493	0.347970110676873	0.359743535474211	0.261631662163062	TCF21	1
GO:0007608	GO:0007608	sensory perception of smell	1/18	453/18493	0.360214106164221	0.370204594963236	0.269239705427808	OR6K3	1
GO:0034765	GO:0034765	regulation of ion transmembrane transport	1/18	454/18493	0.360852473464057	0.370204594963236	0.269239705427808	KCNA10	1
GO:0001667	GO:0001667	ameboidal-type cell migration	1/18	456/18493	0.362127403800402	0.370204594963236	0.269239705427808	ATOH8	1
GO:0006091	GO:0006091	generation of precursor metabolites and energy	1/18	471/18493	0.37161310700203	0.378494831205771	0.275268968149652	PGM5	1
GO:0050907	GO:0050907	detection of chemical stimulus involved in sensory perception	1/18	477/18493	0.375369955402635	0.379376619800368	0.275910268945722	OR6K3	1
GO:0050900	GO:0050900	leukocyte migration	1/18	478/18493	0.375994030713622	0.379376619800368	0.275910268945722	GYPB	1
GO:0002009	GO:0002009	morphogenesis of an epithelium	1/18	479/18493	0.376617517110911	0.379376619800368	0.275910268945722	TCF21	1
GO:0009150	GO:0009150	purine ribonucleotide metabolic process	1/18	488/18493	0.382202479733352	0.383597379294423	0.278979912214126	ACSM2B	1
GO:0050878	GO:0050878	regulation of body fluid levels	1/18	493/18493	0.385284782863609	0.385284782863609	0.280207114809898	GP9	1
