## Supplementary material for "Gene prediction in heterogeneous cancer tissues and establishment of Least Absolute Shrinking and Selection Operator model of lung squamous cell carcinoma": S6

	ID	Description	GeneRatio	BgRatio	pvalue	p.adjust	qvalue	geneID	Count
GO:0031838	GO:0031838	haptoglobin-hemoglobin complex	1/19	11/19659	0.010582716119421	0.085842308987896	0.0583866717002693	HBM	1
GO:0034992	GO:0034992	microtubule organizing center attachment site	1/19	11/19659	0.010582716119421	0.085842308987896	0.0583866717002693	SYNE1	1
GO:0034993	GO:0034993	meiotic nuclear membrane microtubule tethering complex	1/19	11/19659	0.010582716119421	0.085842308987896	0.0583866717002693	SYNE1	1
GO:0106083	GO:0106083	nuclear membrane protein complex	1/19	11/19659	0.010582716119421	0.085842308987896	0.0583866717002693	SYNE1	1
GO:0106094	GO:0106094	nuclear membrane microtubule tethering complex	1/19	11/19659	0.010582716119421	0.085842308987896	0.0583866717002693	SYNE1	1
GO:0031225	GO:0031225	anchored component of membrane	2/19	169/19659	0.0114126078926903	0.085842308987896	0.0583866717002693	ART1/GPIHBP1	2
GO:0005833	GO:0005833	hemoglobin complex	1/19	12/19659	0.0115395019700792	0.085842308987896	0.0583866717002693	HBM	1
GO:0030017	GO:0030017	sarcomere	2/19	197/19659	0.0152736650077988	0.085842308987896	0.0583866717002693	PGM5/SYNE1	2
GO:0044449	GO:0044449	contractile fiber part	2/19	214/19659	0.0178561323505243	0.085842308987896	0.0583866717002693	PGM5/SYNE1	2
GO:0016010	GO:0016010	dystrophin-associated glycoprotein complex	1/19	19/19659	0.0182125011497452	0.085842308987896	0.0583866717002693	PGM5	1
GO:0031362	GO:0031362	anchored component of external side of plasma membrane	1/19	19/19659	0.0182125011497452	0.085842308987896	0.0583866717002693	GPIHBP1	1
GO:0043034	GO:0043034	costamere	1/19	19/19659	0.0182125011497452	0.085842308987896	0.0583866717002693	PGM5	1
GO:0090665	GO:0090665	glycoprotein complex	1/19	19/19659	0.0182125011497452	0.085842308987896	0.0583866717002693	PGM5	1
GO:0030016	GO:0030016	myofibril	2/19	218/19659	0.0184891127050853	0.085842308987896	0.0583866717002693	PGM5/SYNE1	2
GO:0043292	GO:0043292	contractile fiber	2/19	229/19659	0.0202785533852903	0.0878737313362578	0.0597683678724345	PGM5/SYNE1	2
GO:0031233	GO:0031233	intrinsic component of external side of plasma membrane	1/19	24/19659	0.0229527755201019	0.0931180030144053	0.0633353218883404	GPIHBP1	1
GO:0034364	GO:0034364	high-density lipoprotein particle	1/19	26/19659	0.0248428073803431	0.0931180030144053	0.0633353218883404	GPIHBP1	1
GO:0005640	GO:0005640	nuclear outer membrane	1/19	27/19659	0.0257865239116815	0.0931180030144053	0.0633353218883404	SYNE1	1
GO:0034358	GO:0034358	plasma lipoprotein particle	1/19	38/19659	0.0361104627598602	0.112202916590613	0.0763161537944251	GPIHBP1	1
GO:1990777	GO:1990777	lipoprotein particle	1/19	38/19659	0.0361104627598602	0.112202916590613	0.0763161537944251	GPIHBP1	1
GO:0033017	GO:0033017	sarcoplasmic reticulum membrane	1/19	39/19659	0.0370438454216799	0.112202916590613	0.0763161537944251	ART1	1
GO:0032994	GO:0032994	protein-lipid complex	1/19	40/19659	0.0379763717691306	0.112202916590613	0.0763161537944251	GPIHBP1	1
GO:0014704	GO:0014704	intercalated disc	1/19	51/19659	0.048177856623341	0.136154812196398	0.0926073216558499	PGM5	1
GO:0046658	GO:0046658	anchored component of plasma membrane	1/19	58/19659	0.054616259224058	0.138831639728267	0.0944279978718576	GPIHBP1	1
GO:0001725	GO:0001725	stress fiber	1/19	59/19659	0.0555326558913067	0.138831639728267	0.0944279978718576	PGM5	1
GO:0097517	GO:0097517	contractile actin filament bundle	1/19	59/19659	0.0555326558913067	0.138831639728267	0.0944279978718576	PGM5	1
GO:0016529	GO:0016529	sarcoplasmic reticulum	1/19	67/19659	0.0628335932772066	0.144005290702918	0.0979469183728346	ART1	1
GO:0032432	GO:0032432	actin filament bundle	1/19	67/19659	0.0628335932772066	0.144005290702918	0.0979469183728346	PGM5	1
GO:0042641	GO:0042641	actomyosin	1/19	71/19659	0.0664639803244235	0.144005290702918	0.0979469183728346	PGM5	1
GO:0044291	GO:0044291	cell-cell contact zone	1/19	71/19659	0.0664639803244235	0.144005290702918	0.0979469183728346	PGM5	1
GO:0016528	GO:0016528	sarcoplasm	1/19	76/19659	0.0709832300011816	0.1441846859399	0.098068936185843	ART1	1
GO:0031594	GO:0031594	neuromuscular junction	1/19	76/19659	0.0709832300011816	0.1441846859399	0.098068936185843	PDZRN3	1
GO:0000932	GO:0000932	P-body	1/19	84/19659	0.0781709453059179	0.153973074087414	0.104726625290225	SYNE1	1
GO:0008076	GO:0008076	voltage-gated potassium channel complex	1/19	90/19659	0.0835271239376422	0.159684207527845	0.108611120909628	KCNA10	1
GO:0034705	GO:0034705	potassium channel complex	1/19	99/19659	0.0915061414297248	0.169939976940917	0.115586704963863	KCNA10	1
GO:0005913	GO:0005913	cell-cell adherens junction	1/19	110/19659	0.101168911745303	0.182666090651242	0.124242523195986	PGM5	1
GO:0030018	GO:0030018	Z disc	1/19	126/19659	0.115050196750274	0.202115210507239	0.137471074353102	PGM5	1
GO:0042383	GO:0042383	sarcolemma	1/19	133/19659	0.121059176203918	0.207074906664597	0.140844470929766	PGM5	1
GO:0031674	GO:0031674	I band	1/19	137/19659	0.124475502283334	0.207459170472223	0.141105832547909	PGM5	1
GO:0009898	GO:0009898	cytoplasmic side of plasma membrane	1/19	149/19659	0.134649160510878	0.218804885830178	0.148822756354129	PGM5	1
GO:0098562	GO:0098562	cytoplasmic side of membrane	1/19	172/19659	0.153836430787963	0.243887024419942	0.16588267247996	PGM5	1
GO:0031968	GO:0031968	organelle outer membrane	1/19	204/19659	0.179862253418797	0.265254055981213	0.180415714189651	SYNE1	1
GO:0019867	GO:0019867	outer membrane	1/19	206/19659	0.181463426197216	0.265254055981213	0.180415714189651	SYNE1	1
GO:0036464	GO:0036464	cytoplasmic ribonucleoprotein granule	1/19	207/19659	0.182262901594443	0.265254055981213	0.180415714189651	SYNE1	1
GO:0016323	GO:0016323	basolateral plasma membrane	1/19	213/19659	0.187044240824428	0.265254055981213	0.180415714189651	GPIHBP1	1
GO:0034703	GO:0034703	cation channel complex	1/19	219/19659	0.191799086632569	0.265254055981213	0.180415714189651	KCNA10	1
GO:0035770	GO:0035770	ribonucleoprotein granule	1/19	219/19659	0.191799086632569	0.265254055981213	0.180415714189651	SYNE1	1
GO:0044445	GO:0044445	cytosolic part	1/19	250/19659	0.215948985959757	0.292430918487171	0.19890038180504	HBM	1
GO:0034702	GO:0034702	ion channel complex	1/19	301/19659	0.254198215577275	0.330490596229712	0.224787126180533	KCNA10	1
GO:0031965	GO:0031965	nuclear membrane	1/19	302/19659	0.254930224767482	0.330490596229712	0.224787126180533	SYNE1	1
GO:0016324	GO:0016324	apical plasma membrane	1/19	308/19659	0.259308006272543	0.330490596229712	0.224787126180533	GPIHBP1	1
GO:0045211	GO:0045211	postsynaptic membrane	1/19	322/19659	0.269428255314923	0.333069528991794	0.226541218099682	SYNE1	1
GO:1902495	GO:1902495	transmembrane transporter complex	1/19	325/19659	0.271579769793309	0.333069528991794	0.226541218099682	KCNA10	1
GO:1990351	GO:1990351	transporter complex	1/19	333/19659	0.277287833752854	0.333772392480287	0.227019279095904	KCNA10	1
GO:0009897	GO:0009897	external side of plasma membrane	1/19	359/19659	0.295547802835032	0.349283766986856	0.237569525723854	GPIHBP1	1
GO:0045177	GO:0045177	apical part of cell	1/19	373/19659	0.305198179150315	0.354247886513758	0.240945930908143	GPIHBP1	1
GO:0016607	GO:0016607	nuclear speck	1/19	382/19659	0.311335711284872	0.355031951465205	0.241479222049209	ATOH8	1
GO:0005925	GO:0005925	focal adhesion	1/19	402/19659	0.324791288532817	0.356895080462311	0.242746451488535	PGM5	1
GO:0005924	GO:0005924	cell-substrate adherens junction	1/19	405/19659	0.326788013391694	0.356895080462311	0.242746451488535	PGM5	1
GO:0030055	GO:0030055	cell-substrate junction	1/19	409/19659	0.329441612734441	0.356895080462311	0.242746451488535	PGM5	1
GO:0097060	GO:0097060	synaptic membrane	1/19	431/19659	0.343860180635247	0.366408389201493	0.249217042047979	SYNE1	1
GO:0005911	GO:0005911	cell-cell junction	1/19	442/19659	0.350958839512274	0.367940718843514	0.250259274355102	PGM5	1
GO:0005635	GO:0005635	nuclear envelope	1/19	461/19659	0.363049094823451	0.369361968308249	0.251225954152979	SYNE1	1
GO:0005759	GO:0005759	mitochondrial matrix	1/19	462/19659	0.363679476488122	0.369361968308249	0.251225954152979	ACSM2B	1
GO:0015629	GO:0015629	actin cytoskeleton	1/19	483/19659	0.376781756023623	0.376781756023623	0.256272611384489	PGM5	1
